# Microglial ERK signaling is a critical regulator of pro-inflammatory immune responses in Alzheimer’s disease

**DOI:** 10.1101/798215

**Authors:** Michael J Chen, Supriya Ramesha, Laura D. Weinstock, Tianwen Gao, Linyang Ping, Hailian Xiao, Eric B Dammer, Duc D Duong, Allan I Levey, James J Lah, Nicholas T Seyfried, Levi B. Wood, Srikant Rangaraju

## Abstract

**Background:** The mitogen-activated protein kinase (MAPK) pathway is a central regulator of gene expression, pro-survival signaling, and inflammation. However, the importance of MAPK pathway signaling in regulating microglia-mediated neuroinflammation in Alzheimer’s Disease (AD) remains unclear. Here we examined the role of MAPK signaling in microglia using pre-clinical *in-vitro* and *in-vivo* models of AD pathology integrated with quantitative proteomics studies of post-mortem human brains.

**Methods:** We performed multiplexed immunoassay analyses of MAPK phosphoproteins, particularly ERK1/2, in acutely-isolated microglia and brain tissue from wild-type and 5xFAD mice. Neuropathological studies of mouse and human brain tissues were performed to quantify total and phosphorylated ERK protein in AD. The importance of ERK signaling in unstimulated and interferon γ (IFNγ)-stimulated primary microglia cultures was investigated using NanoString transcriptomic profiling, coupled with functional assays of amyloid β (Aβ) and neuronal phagocytosis. Receptor tyrosine kinases (RTKs) likely responsible for ERK signaling in homeostatic microglia and disease-associated-microglia (DAM) states and ERK-regulated human AD risk genes were identified using gene expression data. Total and phosphorylated MAPKs in human post-mortem brain tissues were measured in quantitative proteomic datasets.

**Results:** Phosphorylated ERK was the most strongly up-regulated signaling protein within the MAPK pathway in microglia acutely isolated from 5xFAD brains. Neuroinflammatory transcriptomic and phagocytic profiling of mouse microglia confirmed that ERK is a critical regulator of IFNγ-mediated pro-inflammatory activation of microglia, although it was also important for constitutive microglial functions. Phospho-ERK was an upstream regulator of disease-associated microglia (DAM) gene expression (Trem2, Tyrobp), as well as of several human AD risk genes (Bin1, Cd33, Trem2, Cnn2). Among RTKs that signal via ERK, CSF1R and MERTK were primarily expressed by homeostatic microglia while AXL and FLT1 were likely regulators of ERK signaling in DAM. Within DAM, FLT4 and IGF1R were specifically expressed by pro- and anti-inflammatory DAM sub-profiles respectively. In quantitative proteomic analyses of post-mortem human brains from non-disease, asymptomatic and cognitively-impaired AD cases, ERK1 and ERK2 were the only MAPK pathway signaling proteins with increased protein expression and positive associations with neuropathological grade. Moreover, in a phospho-proteomic study of post-mortem human brains from controls, asymptomatic and symptomatic AD cases, we found evidence for a progressive increased flux through the ERK signaling pathway.

**Conclusions:** Our integrated analyses using pre-clinical models and human proteomic data strongly suggest that ERK phosphorylation in microglia is a critical regulator of pro-inflammatory immune response in AD pathogenesis and that modulation of ERK via upstream RTKs may reveal novel avenues for immunomodulation.
