## Supplemental Table S1 for "Microglial ERK signaling is a critical regulator of pro-inflammatory immune responses in Alzheimer’s disease"

### Sheet: Sheet1
Supplemental Table S1. List of MAPK genes/proteins cross-referenced with published proteomic data sets.
HGNC ID (gene)	Approved symbol	Approved name	Previous symbols	Chromosome	Group
HGNC:10430	RPS6KA1	ribosomal protein S6 kinase A1		1p36.11	MAPK activated protein kinases
HGNC:6860	MAP3K8	mitogen-activated protein kinase kinase kinase 8	COT,ESTF	10p11.23	Mitogen-activated protein kinase kinase kinases
HGNC:6889	MAPKAPK5	MAPK activated protein kinase 5		12q24.12-q24.13	MAPK activated protein kinases
HGNC:6887	MAPKAPK2	MAPK activated protein kinase 2		1q32.1	MAPK activated protein kinases
HGNC:6876	MAPK14	mitogen-activated protein kinase 14	CSPB1,CSBP1,CSBP2	6p21.31	Mitogen-activated protein kinases
HGNC:6855	MAP3K3	mitogen-activated protein kinase kinase kinase 3	MEKK3	17q23.3	Mitogen-activated protein kinase kinase kinases
HGNC:646	ARAF	A-Raf proto-oncogene, serine/threonine kinase	ARAF1	Xp11.3	Mitogen-activated protein kinase kinase kinases
HGNC:6864	MAP4K2	mitogen-activated protein kinase kinase kinase kinase 2	RAB8IP	11q13.1	Mitogen-activated protein kinase kinase kinase kinases
HGNC:6854	MAP3K2	mitogen-activated protein kinase kinase kinase 2	MEKK2	2q14.3	Mitogen-activated protein kinase kinase kinases
HGNC:6888	MAPKAPK3	MAPK activated protein kinase 3		3p21.2	MAPK activated protein kinases
HGNC:6871	MAPK1	mitogen-activated protein kinase 1	PRKM2,PRKM1	22q11.22	Mitogen-activated protein kinases
HGNC:6874	MAPK12	mitogen-activated protein kinase 12	SAPK3	22q13.33	Mitogen-activated protein kinases
HGNC:16835	TAOK2	TAO kinase 2		16p11.2	Mitogen-activated protein kinase kinase kinases
HGNC:6846	MAP2K6	mitogen-activated protein kinase kinase 6	PRKMK6	17q24.3	Mitogen-activated protein kinase kinases
HGNC:6844	MAP2K4	mitogen-activated protein kinase kinase 4	SERK1	17p12	Mitogen-activated protein kinase kinases
HGNC:6867	MAP4K5	mitogen-activated protein kinase kinase kinase kinase 5		14q22.1	Mitogen-activated protein kinase kinase kinase kinases
HGNC:6880	MAPK7	mitogen-activated protein kinase 7	PRKM7	17p11.2	Mitogen-activated protein kinases
HGNC:7111	MKNK2	MAPK interacting serine/threonine kinase 2	GPRK7	19p13.3	MAPK activated protein kinases
HGNC:6877	MAPK3	mitogen-activated protein kinase 3	PRKM3	16p11.2	Mitogen-activated protein kinases
HGNC:6879	MAPK6	mitogen-activated protein kinase 6	PRKM6	15q21.2	Mitogen-activated protein kinases
HGNC:6840	MAP2K1	mitogen-activated protein kinase kinase 1	PRKMK1	15q22.31	Mitogen-activated protein kinase kinases
HGNC:18133	TAOK3	TAO kinase 3		12q	Mitogen-activated protein kinase kinase kinases
HGNC:10432	RPS6KA3	ribosomal protein S6 kinase A3	MRX19,CLS	Xp22.12	MAPK activated protein kinases
HGNC:6863	MAP4K1	mitogen-activated protein kinase kinase kinase kinase 1		19q13.1-q13.4	Mitogen-activated protein kinase kinase kinase kinases
HGNC:6848	MAP3K1	mitogen-activated protein kinase kinase kinase 1	MEKK1	5q11.2	Mitogen-activated protein kinase kinase kinases
HGNC:6845	MAP2K5	mitogen-activated protein kinase kinase 5	PRKMK5	15q23	Mitogen-activated protein kinase kinases
HGNC:6866	MAP4K4	mitogen-activated protein kinase kinase kinase kinase 4		2q11.2	Mitogen-activated protein kinase kinase kinase kinases
HGNC:6843	MAP2K3	mitogen-activated protein kinase kinase 3	PRKMK3	17p11.2	Mitogen-activated protein kinase kinases
HGNC:6857	MAP3K5	mitogen-activated protein kinase kinase kinase 5	MEKK5	6q23.3	Mitogen-activated protein kinase kinase kinases
HGNC:6853	MAP3K14	mitogen-activated protein kinase kinase kinase 14		17q21.31	Mitogen-activated protein kinase kinase kinases
HGNC:10434	RPS6KA5	ribosomal protein S6 kinase A5		14q32.11	MAPK activated protein kinases
HGNC:10433	RPS6KA4	ribosomal protein S6 kinase A4		11q13.1	MAPK activated protein kinases
HGNC:6872	MAPK10	mitogen-activated protein kinase 10	PRKM10	4q21.3	Mitogen-activated protein kinases
HGNC:6881	MAPK8	mitogen-activated protein kinase 8	PRKM8	10q11.22	Mitogen-activated protein kinases
HGNC:26249	MAP3K19	mitogen-activated protein kinase kinase kinase 19	YSK4	2q21.3	Mitogen-activated protein kinase kinase kinases
HGNC:17797	MAP3K20	mitogen-activated protein kinase kinase kinase 20		2q31.1	Mitogen-activated protein kinase kinase kinases
HGNC:29798	MAP3K21	mitogen-activated protein kinase kinase kinase 21		1q42.2	Mitogen-activated protein kinase kinase kinases
HGNC:6856	MAP3K4	mitogen-activated protein kinase kinase kinase 4	MEKK4	6q26	Mitogen-activated protein kinase kinase kinases
HGNC:6875	MAPK13	mitogen-activated protein kinase 13	PRKM13	6p21.31	Mitogen-activated protein kinases
HGNC:6850	MAP3K11	mitogen-activated protein kinase kinase kinase 11	MLK3,PTK1	11q13.1	Mitogen-activated protein kinase kinase kinases
HGNC:6873	MAPK11	mitogen-activated protein kinase 11	PRKM11	22q13.33	Mitogen-activated protein kinases
HGNC:10435	RPS6KA6	ribosomal protein S6 kinase A6		Xq21.1	MAPK activated protein kinases
HGNC:7110	MKNK1	MAPK interacting serine/threonine kinase 1		1p33	MAPK activated protein kinases
HGNC:1097	BRAF	B-Raf proto-oncogene, serine/threonine kinase		7q34	Mitogen-activated protein kinase kinase kinases
HGNC:6886	MAPK9	mitogen-activated protein kinase 9	PRKM9	5q35.3	Mitogen-activated protein kinases
HGNC:24667	MAPK15	mitogen-activated protein kinase 15		8q24.3	Mitogen-activated protein kinases
HGNC:29259	TAOK1	TAO kinase 1		17q11.2	Mitogen-activated protein kinase kinase kinases
HGNC:31689	MAP3K15	mitogen-activated protein kinase kinase kinase 15		Xp22.12	Mitogen-activated protein kinase kinase kinases
HGNC:6859	MAP3K7	mitogen-activated protein kinase kinase kinase 7	TAK1	6q15	Mitogen-activated protein kinase kinase kinases
HGNC:6865	MAP4K3	mitogen-activated protein kinase kinase kinase kinase 3	RAB8IPL1	2p22.1	Mitogen-activated protein kinase kinase kinase kinases
HGNC:6842	MAP2K2	mitogen-activated protein kinase kinase 2	PRKMK2	19p13.3	Mitogen-activated protein kinase kinases
HGNC:6861	MAP3K9	mitogen-activated protein kinase kinase kinase 9	MLK1	14q24.2	Mitogen-activated protein kinase kinase kinases
HGNC:6847	MAP2K7	mitogen-activated protein kinase kinase 7	PRKMK7	19p13.2	Mitogen-activated protein kinase kinases
HGNC:10431	RPS6KA2	ribosomal protein S6 kinase A2		6q27	MAPK activated protein kinases
HGNC:9829	RAF1	Raf-1 proto-oncogene, serine/threonine kinase		3p25.2	Mitogen-activated protein kinase kinase kinases
HGNC:6878	MAPK4	mitogen-activated protein kinase 4	PRKM4	18q21.1-q21.2	Mitogen-activated protein kinases
HGNC:6852	MAP3K13	mitogen-activated protein kinase kinase kinase 13		3q27.2	Mitogen-activated protein kinase kinase kinases
HGNC:6858	MAP3K6	mitogen-activated protein kinase kinase kinase 6		1p36.11	Mitogen-activated protein kinase kinase kinases
HGNC:6849	MAP3K10	mitogen-activated protein kinase kinase kinase 10	MLK2	19q13.2	Mitogen-activated protein kinase kinase kinases
HGNC:6851	MAP3K12	mitogen-activated protein kinase kinase kinase 12	ZPK	12q13.13	Mitogen-activated protein kinase kinase kinases
