## Supplemental Table S4 for "Microglial ERK signaling is a critical regulator of pro-inflammatory immune responses in Alzheimer’s disease"

### Sheet: Sheet1
Supplemental Table S4. Gene Ontology analysis of K-means clusters showing enriched GO terms, KEGG, and Wikipathways.
Cluster	Ontology Type	Ontology Name/Gene-Set Name	Number Changed	Number Measured	Number in Ontology	Percent Changed	Percent Present	Z Score	PermuteP	AdjustedP	gene symbols
1	cellular_component	synapse part(GO:0044456)	17	30	386	56.6667	7.77202	4.95435	0	0.123984		dendritic spine organization|ionotropic glutamate receptor complex|neurexin family protein binding|presynaptic membrane organization	Bdnf|Clstn1|Dlg1|Dlg4|Fyn|Gria2|Gria4|Grin2b|Ngfr|Nlgn1|Nlgn2|Pten|Shank3|Slc17a6|Snca|Syn2|Syp
1	biological_process	positive regulation of excitatory postsynaptic membrane potential(GO:2000463)	6	6	15	100	40	4.80177	0	0.123984	positive regulation of synaptic transmission	dendritic spine organization|neurexin family protein binding|presynaptic membrane organization|receptor localization to synapse|regulation of glutamate receptor signaling pathway	Dlg4|Nlgn1|Nlgn2|Pten|Reln|Shank3
1	biological_process	synaptic transmission(GO:0007268)	9	12	156	75	7.69231	4.66898	0	0.123984			Camk4|Cd24a|Clstn1|Gria2|Gria4|Grin2b|Pten|Snca|Syp
1	biological_process	positive regulation of synaptic transmission(GO:0050806)	11	18	82	61.1111	21.9512	4.27316	0	0.123984		dendritic spine organization|exploration behavior|neurexin family protein binding|positive regulation of excitatory postsynaptic membrane potential|presynaptic membrane organization|receptor localization to synapse|regulation of glutamate receptor signaling pathway|synapse organization	Braf|Dlg4|Nlgn1|Nlgn2|Pink1|Prkce|Pten|Reln|S100b|Shank3|Snca
1	biological_process	synapse organization(GO:0050808)	6	7	93	85.7143	7.52688	4.25451	0	0.123984	positive regulation of synaptic transmission	presynaptic membrane organization	Nlgn1|Nlgn2|Pten|Reln|Shank3|Snca
1	biological_process	regulation of microtubule polymerization or depolymerization(GO:0031110)	6	7	52	85.7143	13.4615	4.25451	0	0.123984	tubulin binding		Apc|Dst|Hdac6|Mapt|Snca|Stmn1
1	biological_process	central nervous system development(GO:0007417)	6	7	66	85.7143	10.6061	4.25451	0	0.123984			B3gnt5|Ngfr|Pten|Reln|Sox9|Trp53bp2
1	biological_process	regulation of long-term neuronal synaptic plasticity(GO:0048169)	7	9	29	77.7778	31.0345	4.24098	0	0.123984	cell projection		Bdnf|Dlg4|Kcnj10|S100b|Shank3|Snca|Syp
1	biological_process	regulation of cellular component biogenesis(GO:0044087)	24	57	454	42.1053	12.5551	4.14663	0	0.123984		negative regulation of synaptic transmission|presynaptic membrane organization|regulation of fibroblast migration	Apc|Bag4|Bdnf|Braf|Cd24a|Dlg1|Fas|Gja1|Hdac2|Hdac6|Hrk|Mapt|Mmp14|Nlgn1|Nlgn2|Pink1|Plxnb3|Prkaca|Prkce|Pten|Shank3|Snca|Sox9|Stmn1
1	biological_process	stem cell maintenance(GO:0019827)	8	12	109	66.6667	11.0092	3.95149	0	0.123984			Apc|Braf|Crebbp|Eomes|Smarca4|Sox4|Sox9|Tet1
1	biological_process	regulation of nervous system development(GO:0051960)	24	59	575	40.678	10.2609	3.94289	0	0.123984		hippocampus development|presynaptic membrane organization|regulation of synapse organization	Bdnf|Cd24a|Dlg1|Dlx1|Dlx2|Eomes|Ezh2|Fyn|Hdac2|Islr2|Lingo1|Mapt|Myrf|Nlgn1|Nlgn2|Prkaca|Pten|Reln|Serpinf1|Shank3|Sox10|Sox9|Tnfrsf12a|Ulk1
1	biological_process	exploration behavior(GO:0035640)	4	4	19	100	21.0526	3.91477	0.001	0.1725	positive regulation of synaptic transmission|regulation of receptor activity		Dlg4|Nlgn2|Prkce|Shank3
1	molecular_function	PDZ domain binding(GO:0030165)	4	4	93	100	4.30108	3.91477	0.0005	0.123984			Dlg4|Gja1|Nlgn1|Pten
1	molecular_function	RNA polymerase II transcription factor binding transcription factor activity involved in positive regulation of transcription(GO:0001190)	4	4	39	100	10.2564	3.91477	0.0015	0.220417	RNA biosynthetic process		Creb1|Smarca4|Sox10|Sox4
1	biological_process	multi-organism behavior(GO:0051705)	6	8	82	75	9.7561	3.80074	0.001	0.1725		dendritic spine organization|intraspecies interaction between organisms	Dlg4|Grin2b|Nlgn2|Ppp3cb|Pten|Shank3
1	biological_process	central nervous system neuron differentiation(GO:0021953)	6	8	99	75	8.08081	3.80074	0.0015	0.220417			Dlx1|Dlx2|Eomes|Shank3|Sox4|Ulk1
1	biological_process	intraspecies interaction between organisms(GO:0051703)	5	6	39	83.3333	15.3846	3.79166	0.001	0.1725	multi-organism behavior	dendritic spine organization	Dlg4|Nlgn2|Ppp3cb|Pten|Shank3
1	biological_process	regulation of synapse organization(GO:0050807)	5	6	63	83.3333	9.52381	3.79166	0.0005	0.123984	regulation of nervous system development		Bdnf|Nlgn1|Nlgn2|Reln|Shank3
1	cellular_component	ionotropic glutamate receptor complex(GO:0008328)	5	6	49	83.3333	12.2449	3.79166	0.0025	0.305192	cell junction|synapse|synapse part		Dlg4|Gria2|Gria4|Grin2b|Nlgn1
1	biological_process	regulation of receptor activity(GO:0010469)	8	13	83	61.5385	15.6627	3.65605	0.001	0.1725		exploration behavior|neurexin family protein binding|receptor localization to synapse|regulation of glutamate receptor signaling pathway	Dlg4|Hdac6|Nlgn1|Nlgn2|Prkce|Reln|Serpine1|Shank3
1	biological_process	regulation of developmental growth(GO:0048638)	12	24	233	50	10.3004	3.5916	0	0.123984			Bdnf|Creb1|Csf1|Dlg1|Gja1|Hdac2|Islr2|Mapt|Ncor1|Pten|Tnfrsf12a|Ulk1
1	cellular_component	synapse(GO:0045202)	13	27	270	48.1481	10	3.57637	0.0015	0.220417		ionotropic glutamate receptor complex|neurexin family protein binding	Dlg1|Dlg4|Gria2|Gria4|Grin2b|Itga7|Nlgn1|Nlgn2|Prkaca|Shank3|Snca|Syn2|Syp
1	biological_process	protein localization to membrane(GO:0072657)	10	19	169	52.6316	11.2426	3.47005	0.001	0.1725		neurexin family protein binding|receptor localization to synapse|regulation of glutamate receptor signaling pathway	Akt2|Bag4|Cd24a|Dlg1|Dlg4|Nlgn1|Nlgn2|Optn|Reln|Shank3
1	biological_process	regulation of epithelial cell differentiation(GO:0030856)	6	9	100	66.6667	9	3.41437	0.0035	0.375304			Apc|Bad|Cd24a|Ezh2|S1pr3|Sox9
1	biological_process	receptor localization to synapse(GO:0097120)	3	3	6	100	50	3.38777	0.009	0.516318	cell projection|positive regulation of excitatory postsynaptic membrane potential|positive regulation of synaptic transmission|protein localization to membrane|regulation of glutamate receptor signaling pathway|regulation of receptor activity		Dlg4|Nlgn1|Reln
1	biological_process	presynaptic membrane organization(GO:0097090)	3	3	9	100	33.3333	3.38777	0.0095	0.516318	positive regulation of excitatory postsynaptic membrane potential|positive regulation of synaptic transmission|regulation of cellular component biogenesis|regulation of nervous system development|synapse organization|synapse part		Nlgn1|Nlgn2|Pten
1	biological_process	dendritic spine organization(GO:0097061)	3	3	10	100	30	3.38777	0.0075	0.516318	cell projection|intraspecies interaction between organisms|multi-organism behavior|positive regulation of excitatory postsynaptic membrane potential|positive regulation of synaptic transmission|synapse part		Dlg4|Pten|Shank3
1	biological_process	embryonic skeletal system development(GO:0048706)	3	3	49	100	6.12245	3.38777	0.0105	0.544559			Bmi1|Dlx1|Dlx2
1	molecular_function	neurexin family protein binding(GO:0042043)	3	3	11	100	27.2727	3.38777	0.007	0.516318	cell junction|positive regulation of excitatory postsynaptic membrane potential|positive regulation of synaptic transmission|protein localization to membrane|regulation of glutamate receptor signaling pathway|regulation of receptor activity|synapse|synapse part		Dlg4|Nlgn1|Nlgn2
1	biological_process	proximal/distal pattern formation(GO:0009954)	3	3	27	100	11.1111	3.38777	0.008	0.516318			Apc|Dlx1|Dlx2
1	molecular_function	tubulin binding(GO:0015631)	8	14	225	57.1429	6.22222	3.38754	0.002	0.260164		regulation of microtubule polymerization or depolymerization	Apc|Dst|Fyn|Gja1|Hdac6|Mapt|Snca|Stmn1
1	biological_process	regulation of glutamate receptor signaling pathway(GO:1900449)	5	7	31	71.4286	22.5806	3.31863	0.0035	0.375304	positive regulation of excitatory postsynaptic membrane potential|positive regulation of synaptic transmission|protein localization to membrane|regulation of receptor activity	neurexin family protein binding|receptor localization to synapse	Dlg4|Nlgn1|Nlgn2|Reln|Shank3
1	biological_process	embryonic skeletal system morphogenesis(GO:0048704)	5	7	85	71.4286	8.23529	3.31863	0.0055	0.449923			Bmi1|Dlg1|Dlx2|Mmp14|Setd2
1	biological_process	positive regulation of insulin secretion(GO:0032024)	5	7	51	71.4286	13.7255	3.31863	0.004	0.38241			Bad|Gja1|Ppp3cb|Prkce|Sox4
1	biological_process	negative regulation of muscle tissue development(GO:1901862)	4	5	37	80	13.5135	3.27443	0.0085	0.516318	negative regulation of muscle organ development	negative regulation of muscle organ development	Bdnf|Gja1|Hdac2|S100b
1	biological_process	negative regulation of muscle organ development(GO:0048635)	4	5	37	80	13.5135	3.27443	0.0085	0.516318	negative regulation of muscle tissue development	negative regulation of muscle tissue development	Bdnf|Gja1|Hdac2|S100b
1	biological_process	negative regulation of epithelial cell proliferation(GO:0050680)	7	12	107	58.3333	11.215	3.23401	0.004	0.38241		regulation of reproductive process	Apc|Cdkn1c|Dlg1|Gja1|Pten|Serpinf1|Sox9
1	biological_process	chromatin modification(GO:0016568)	24	67	429	35.8209	15.6177	3.19738	0.002	0.260164		nucleosomal DNA binding|peptidyl-lysine modification	Ash2l|Bmi1|Brd3|Crebbp|Dnmt3a|Dot1l|Ezh2|Hdac2|Hdac6|Hira|Jarid2|Kdm1a|Kdm4a|Kdm4b|Kdm5b|Kdm5c|Kmt2c|Mbd3|Padi2|Setd2|Setd7|Smarca4|Sox9|Tet1
1	biological_process	developmental growth(GO:0048589)	9	18	174	50	10.3448	3.09616	0.004	0.38241			Bdnf|Csf1|Gja1|Mapt|Pten|Smarca4|Sox10|Sox9|Ulk1
1	biological_process	axonogenesis(GO:0007409)	7	13	125	53.8462	10.4	2.96619	0.0075	0.516318			Apc|Creb1|Dst|Mapt|Pten|Stmn1|Ulk1
1	cellular_component	cell junction(GO:0030054)	21	59	874	35.5932	6.75057	2.93575	0.0065	0.500752		ionotropic glutamate receptor complex|neurexin family protein binding	Apc|Clstn1|Dlg1|Dlg4|Dst|Fscn1|Gja1|Gria2|Gria4|Grin2b|Iqsec1|Itga7|Jam2|Kdm4b|Ldlrad3|Nlgn1|Nlgn2|Shank3|Slc17a6|Syn2|Syp
1	biological_process	memory(GO:0007613)	8	16	90	50	17.7778	2.91465	0.0095	0.516318			Camk4|Creb1|Grin2b|Pten|Reln|S100b|Serpinf1|Shank3
1	biological_process	regulation of canonical Wnt signaling pathway(GO:0060828)	6	11	145	54.5455	7.58621	2.78198	0.0115	0.566786			Apc|Hdac2|Sox10|Sox4|Sox9|Trpm4
1	biological_process	cellular carbohydrate metabolic process(GO:0044262)	6	11	209	54.5455	5.26316	2.78198	0.012	0.584172	single-organism carbohydrate metabolic process		Akt2|Gdpd2|Mapk10|Ppp3r2|Pten|Ulk1
1	molecular_function	enhancer binding(GO:0035326)	6	11	76	54.5455	14.4737	2.78198	0.0155	0.668438	RNA biosynthetic process	nucleosomal DNA binding	Creb1|Hdac2|Mbd3|Smarca4|Sox10|Sox9
1	molecular_function	protein kinase A binding(GO:0051018)	4	6	35	66.6667	17.1429	2.78155	0.022	0.786351			Prkaca|Prkar2a|Prkar2b|Sox9
1	biological_process	negative regulation of synaptic transmission(GO:0050805)	4	6	43	66.6667	13.9535	2.78155	0.0215	0.78258	cell projection|regulation of cellular component biogenesis		Bdnf|Braf|Pten|Snca
1	biological_process	multicellular organismal response to stress(GO:0033555)	4	6	62	66.6667	9.67742	2.78155	0.02	0.766667			Bdnf|Grin2b|Pten|Reln
1	molecular_function	ligand-gated channel activity(GO:0022834)	4	6	131	66.6667	4.58015	2.78155	0.0245	0.848941			Gria2|Gria4|Grin2b|Kcnj10
1	molecular_function	peptidase regulator activity(GO:0061134)	8	17	237	47.0588	7.173	2.70409	0.0125	0.593937			Bad|Cd109|Col6a3|Mmp14|Serpine1|Serpinf1|Snca|Tnfrsf10b
1	biological_process	regulation of reproductive process(GO:2000241)	3	4	86	75	4.65116	2.67949	0.0255	0.868423	negative regulation of epithelial cell proliferation		Apc|Serpinf1|Sox9
1	biological_process	epithelial tube formation(GO:0072175)	3	4	34	75	11.7647	2.67949	0.0275	0.897994			Shank3|Sox4|Sox9
1	biological_process	myelin maintenance(GO:0043217)	3	4	12	75	33.3333	2.67949	0.0345	0.916505			Akt2|Myrf|Pten
1	molecular_function	nucleosomal DNA binding(GO:0031492)	3	4	28	75	14.2857	2.67949	0.0265	0.879822	RNA biosynthetic process|chromatin modification|enhancer binding		Hdac2|Mbd3|Smarca4
1	biological_process	negative regulation of cell-substrate adhesion(GO:0010812)	3	4	37	75	10.8108	2.67949	0.0315	0.916505			Mmp14|Pten|Serpine1
1	biological_process	regulation of fibroblast migration(GO:0010762)	3	4	20	75	20	2.67949	0.0305	0.916505	regulation of cellular component biogenesis		Bag4|Braf|Prkce
1	biological_process	nucleoside diphosphate metabolic process(GO:0009132)	3	4	39	75	10.2564	2.67949	0.0325	0.916505			Ak1|Bad|Entpd2
1	molecular_function	protein serine/threonine phosphatase activity(GO:0004722)	3	4	43	75	9.30233	2.67949	0.03	0.916505			Ppp3cb|Ppp3r2|Pten
1	biological_process	single-organism carbohydrate metabolic process(GO:0044723)	11	27	560	40.7407	4.82143	2.6087	0.008	0.516318		cellular carbohydrate metabolic process	Akt2|B3gnt5|Bad|Chst8|Gdpd2|Mapk10|Ppp3r2|Pten|Tet1|Ugt8a|Ulk1
1	molecular_function	calcium ion binding(GO:0005509)	11	27	646	40.7407	4.17957	2.6087	0.01	0.53255			Braf|Clstn1|Dst|Eef2k|Fbln5|Mmp14|Padi2|Ppp3cb|Ppp3r2|S100b|Snca
1	molecular_function	enzyme inhibitor activity(GO:0004857)	9	21	329	42.8571	6.38298	2.53277	0.0205	0.778313			Cd109|Cdkn1c|Col6a3|Hspb1|Prkar2a|Prkar2b|Serpine1|Serpinf1|Snca
1	biological_process	cellular component disassembly(GO:0022411)	6	12	97	50	12.3711	2.51652	0.0185	0.748967			Cd24a|Hdac6|Map1lc3a|Pink1|Smarca4|Stmn1
1	molecular_function	RNA polymerase II transcription factor binding(GO:0001085)	6	12	86	50	13.9535	2.51652	0.015	0.664944			Creb1|Crebbp|Eomes|Hdac2|Kdm1a|Ncor1
1	cellular_component	microtubule(GO:0005874)	8	18	336	44.4444	5.35714	2.50766	0.021	0.782324			Apc|Dlg1|Hdac6|Map1lc3a|Mapt|Ncor1|Stmn1|Tubb3
1	cellular_component	extracellular matrix(GO:0031012)	7	15	323	46.6667	4.64396	2.49836	0.02	0.766667			Col6a3|Fbln5|Mfge8|Mmp14|Reln|Serpine1|Serpinf1
1	biological_process	RNA biosynthetic process(GO:0032774)	30	100	1835	30	5.44959	2.46324	0.0165	0.681914		RNA polymerase II transcription factor binding transcription factor activity involved in positive regulation of transcription|enhancer binding|nucleosomal DNA binding	Ash2l|Bmi1|Brd3|Cidea|Creb1|Dnmt3a|Eomes|Ezh2|Hdac2|Hdac6|Hira|Ikbkg|Jarid2|Kdm1a|Kdm4a|Kdm4b|Kdm5b|Kdm5c|Kmt2c|Mbd3|Myrf|Rb1cc1|Setd2|Setd7|Smarca4|Sox10|Sox4|Sox9|Tet1|Tle3
1	biological_process	hippocampus development(GO:0021766)	4	7	51	57.1429	13.7255	2.38275	0.0375	0.916505	regulation of nervous system development		Dlx1|Dlx2|Hdac2|Reln
1	biological_process	adult locomotory behavior(GO:0008344)	4	7	90	57.1429	7.77778	2.38275	0.0405	0.926131			Kcnj10|Mapt|Nlgn2|Snca
1	cellular_component	extracellular matrix part(GO:0044420)	5	10	119	50	8.40336	2.2938	0.042	0.928329			Dlg1|Entpd2|Fbln5|Serpinf1|Snca
1	biological_process	response to glucose(GO:0009749)	7	16	112	43.75	14.2857	2.2914	0.031	0.916505			Bad|Col6a3|Gja1|Prkaca|Pten|Serpinf1|Sox4
1	biological_process	developmental maturation(GO:0021700)	6	13	158	46.1538	8.22785	2.27633	0.034	0.916505			Cdkn1c|Dlg4|Gja1|Prkaca|Pten|Sox10
1	cellular_component	cell projection(GO:0042995)	27	92	1155	29.3478	7.96537	2.18055	0.0395	0.925364		dendritic spine organization|negative regulation of synaptic transmission|receptor localization to synapse|regulation of long-term neuronal synaptic plasticity	Ak1|Apc|Bdnf|Braf|Clstn1|Dlg4|Fscn1|Gria2|Gria4|Hdac6|Kcnj10|Mapt|Nlgn1|Pdpn|Plekhb1|Prkar2b|Pten|Reln|S100b|Serpinf1|Shank3|Slc17a6|Snca|Syp|Tnfrsf12a|Tubb3|Ulk1
1	biological_process	microtubule-based process(GO:0007017)	8	20	426	40	4.69484	2.15032	0.04	0.925364			Apc|Dst|Lmna|Mapt|Ncor1|Stmn1|Tubb3|Ugt8a
1	biological_process	peptidyl-lysine modification(GO:0018205)	11	31	170	35.4839	18.2353	2.06581	0.043	0.939959	chromatin modification		Ash2l|Bmi1|Crebbp|Dot1l|Ezh2|Hdac6|Kmt2c|Mbd3|Setd2|Setd7|Smarca4
1	KEGG	Long-term potentiation:KEGG-mmu04720	8	15	71	53.3333	21.1268	3.79813	0.0045	0.7065			Braf|Camk4|Crebbp|Gria2|Grin2b|Ppp3cb|Ppp3r2|Prkaca
1	KEGG	Glutamatergic synapse:KEGG-mmu04724	9	22	126	40.9091	17.4603	3.05054	0.0255	1			Dlg4|Gria2|Gria4|Grin2b|Ppp3cb|Ppp3r2|Prkaca|Shank3|Slc17a6
1	KEGG	Insulin signaling pathway:KEGG-mmu04910	8	21	141	38.0952	14.8936	2.62546	0.045	1			Akt2|Bad|Braf|Mapk10|Pik3r2|Prkaca|Prkar2a|Prkar2b
1	WikiPathways	Hypothetical Network for Drug Addiction:WP1246	7	9	31	77.7778	29.0323	4.50777	0.001	0.123			Camk4|Creb1|Gria2|Gria4|Grin2b|Prkaca|Prkce
1	WikiPathways	Calcium Regulation in the Cardiac Cell:WP553	6	10	162	60	6.17284	3.31375	0.007	0.4305			Camk4|Gja1|Prkaca|Prkar2a|Prkar2b|Prkce
1	WikiPathways	Adipogenesis genes:WP447	7	16	137	43.75	11.6788	2.54242	0.0285	0.931286			Creb1|Fas|Gadd45a|Lmna|Ncor1|Serpine1|Tle3
2	biological_process	insulin-like growth factor receptor signaling pathway(GO:0048009)	3	4	12	75	33.3333	4.56375	0.001	0.66125	Akt1|Igf1|Igf1r
2	biological_process	negative regulation of muscle cell apoptotic process(GO:0010656)	3	4	23	75	17.3913	4.56375	0.0025	1	Hmox1|Igf1|Igf1r
2	biological_process	regulation of generation of precursor metabolites and energy(GO:0043467)	4	7	64	57.1429	10.9375	4.40876	0.0005	0.360682	Akt1|Hif1a|Igf1|Myc
2	biological_process	osteoblast differentiation(GO:0001649)	4	8	96	50	8.33333	4.01399	0.005	1	Akt1|Igf1|Mef2c|Spp1
2	biological_process	transition metal ion homeostasis(GO:0055076)	3	5	99	60	5.05051	3.94223	0.005	1	Hif1a|Hmox1|Myc
2	biological_process	regulation of glucose import(GO:0046324)	3	5	43	60	11.6279	3.94223	0.006	1	Akt1|Igf1|Myc
2	biological_process	regulation of carbohydrate catabolic process(GO:0043470)	3	5	29	60	17.2414	3.94223	0.0035	1	Hif1a|Igf1|Myc
2	biological_process	glycoprotein metabolic process(GO:0009100)	3	5	65	60	7.69231	3.94223	0.006	1	Hif1a|Igf1|Myc
2	biological_process	response to transforming growth factor beta(GO:0071559)	3	6	42	50	14.2857	3.47101	0.011	1	Cx3cr1|Dab2|Mef2c
2	biological_process	carbohydrate transport(GO:0008643)	3	6	62	50	9.67742	3.47101	0.0115	1	Akt1|Fabp5|Tmem144
2	biological_process	carbohydrate metabolic process(GO:0005975)	8	31	653	25.8065	4.74732	3.27325	0.0035	1	Akt1|Fabp5|Gclc|Ldha|Myc|Npl|Parp1|St3gal6
2	molecular_function	integrin binding(GO:0005178)	5	15	76	33.3333	19.7368	3.26842	0.0065	1	Calr|Dab2|Igf1|Itga6|Itgb5
2	biological_process	negative regulation of cell projection organization(GO:0031345)	4	11	99	36.3636	11.1111	3.14081	0.0185	1	Arhgap24|Fgf13|Pmp22|Spp1
2	biological_process	positive regulation of cell-substrate adhesion(GO:0010811)	4	11	84	36.3636	13.0952	3.14081	0.0125	1	Calr|Dab2|Itga6|Spp1
2	biological_process	negative regulation of extrinsic apoptotic signaling pathway(GO:2001237)	6	21	90	28.5714	23.3333	3.11844	0.0035	1	Cx3cr1|Dab2|Gclc|Hmox1|Igf1|Itga6
2	biological_process	striated muscle cell differentiation(GO:0051146)	3	7	67	42.8571	10.4478	3.0951	0.016	1	Akt1|Calr|Mef2c
2	biological_process	negative regulation of intracellular steroid hormone receptor signaling pathway(GO:0033144)	3	7	31	42.8571	22.5806	3.0951	0.016	1	Calr|Dab2|Igf1
2	molecular_function	molecular transducer activity(GO:0060089)	18	106	2760	16.9811	3.84058	3.01775	0.004	1	Cd84|Cx3cr1|Dab2|Fcgr2b|Fcrls|Gpr183|Gpr34|Hif1a|Hmox1|Igf1r|Il1rl2|Itgb5|Map3k1|Mavs|Plxdc2|Rtn4rl1|Tfg|Trem2
2	cellular_component	protein complex involved in cell adhesion(GO:0098636)	3	8	29	37.5	27.5862	2.78425	0.027	1	Itga6|Itgax|Itgb5
2	biological_process	response to wounding(GO:0009611)	7	30	166	23.3333	18.0723	2.73839	0.0145	1	Cnn2|Fabp5|Hmox1|Map3k1|Mmp12|Myc|Rtn4rl1
2	cellular_component	intrinsic component of membrane(GO:0031224)	26	195	5860	13.3333	3.32765	2.36794	0.018	1	Bnip3l|Cd14|Cd33|Cd68|Cd84|Cx3cr1|Fcgr2b|Gpr183|Gpr34|Ifitm2|Igf1r|Il1rl2|Lamp1|Mavs|Ms4a4a|Plxdc2|Pmp22|Rtn4rl1|Siglec1|Slc44a1|St3gal6|Tmem144|Tmem206|Tmem64|Tnfsf12|Trem2
2	biological_process	blood vessel development(GO:0001568)	3	10	107	30	9.34579	2.29139	0.049	1	Akt1|Hif1a|Mef2c
2	biological_process	negative regulation of MAPK cascade(GO:0043409)	4	16	118	25	13.5593	2.21173	0.042	1	Akt1|Dusp7|Igf1|Igf1r
2	biological_process	positive regulation of cellular protein localization(GO:1903829)	6	30	153	20	19.6078	2.09259	0.041	1	Akt1|Dab2|Igf1|Mavs|Parp1|Trem2
2	molecular_function	lipid binding(GO:0008289)	6	30	528	20	5.68182	2.09259	0.0475	1	Akt1|Cd14|Dab2|Fabp5|Gpr183|Trem2
2	KEGG	Hypertrophic cardiomyopathy (HCM):KEGG-mmu05410	3	8	86	37.5	9.30233	2.83931	0.03	1	Igf1|Itga6|Itgb5
2	KEGG	Focal adhesion:KEGG-mmu04510	8	38	201	21.0526	18.9055	2.71665	0.0145	1	Akt1|Dock1|Igf1|Igf1r|Itga6|Itgb5|Spp1|Xiap
2	KEGG	Regulation of actin cytoskeleton:KEGG-mmu04810	6	29	214	20.6897	13.5514	2.27523	0.0425	1	Cd14|Dock1|Fgf13|Itga6|Itgax|Itgb5
2	KEGG	Phagosome:KEGG-mmu04145	6	29	165	20.6897	17.5758	2.27523	0.041	1	Atp6v1a|Calr|Cd14|Fcgr2b|Itgb5|Lamp1
2	WikiPathways	Endochondral Ossification:WP1270	5	12	63	41.6667	19.0476	3.94569	0	0.630375	Akt1|Igf1|Igf1r|Mef2c|Spp1
2	WikiPathways	Integrin-mediated Cell Adhesion:WP6	5	19	106	26.3158	17.9245	2.64188	0.0175	0.630375	Akt1|Dock1|Itga6|Itgax|Itgb5
2	WikiPathways	Focal Adhesion-PI3K-Akt-mTOR-signaling pathway:WP2841	9	47	320	19.1489	14.6875	2.51364	0.0205	0.630375	Akt1|Fgf13|Hif1a|Igf1|Igf1r|Itga6|Itgax|Itgb5|Spp1
2	WikiPathways	PodNet: protein-protein interactions in the podocyte:WP2310	8	44	324	18.1818	13.5802	2.1856	0.042	1	Akt1|Arhgap24|Hif1a|Igf1|Igf1r|Itga6|Itgb5|Spp1
3	biological_process	toll-like receptor signaling pathway(GO:0002224)	7	10	34	70	29.4118	5.76797	0	0.0748585	Cd86|Myd88|Nfkbia|Ripk2|Tlr2|Tlr4|Traf3
3	biological_process	regulation of transcription factor import into nucleus(GO:0042990)	8	14	60	57.1429	23.3333	5.33521	0	0.0748585	Cd36|Nfkbia|Prdx1|Ptgs2|Tlr2|Tlr4|Tmem173|Tnf
3	biological_process	positive regulation of immune effector process(GO:0002699)	13	32	155	40.625	20.6452	5.20427	0	0.0748585	C3|Ccl2|Cd36|Cd40|Fcgr1|H2-T23|Irf1|Klrk1|Ptprc|Ripk2|Tlr2|Tlr4|Tnf
3	biological_process	defense response to other organism(GO:0098542)	18	54	333	33.3333	16.2162	5.14395	0	0.0748585	Cd36|Cd40|Cd86|Fcgr1|Ifih1|Ifitm3|Irf1|Klrk1|Myd88|Nod1|Ptprc|Ripk2|Slamf8|Tlr2|Tlr4|Tmem173|Tnf|Zbp1
3	biological_process	immune response(GO:0006955)	26	95	545	27.3684	17.4312	5.11162	0	0.0748585	C3|Ccl2|Ccl4|Ccl7|Ccr5|Fcgr1|H2-T23|Ifih1|Il1rn|Klrk1|Lst1|Myd88|Nfkb2|Nod1|Prdx1|Ptpn6|Relb|Ripk2|Tlr2|Tlr4|Tmem173|Tnf|Tnfsf10|Tnfsf13b|Traf3|Zbp1
3	biological_process	response to lipoteichoic acid(GO:0070391)	4	5	8	80	62.5	4.76052	0.001	0.125952	Cd36|Ripk2|Tlr2|Tlr4
3	biological_process	negative regulation of peptidyl-tyrosine phosphorylation(GO:0050732)	4	5	32	80	15.625	4.76052	0.002	0.195926	Mvp|Psen2|Ptpn6|Ptprc
3	biological_process	modulation of growth of symbiont involved in interaction with host(GO:0044144)	4	5	19	80	26.3158	4.76052	0.0005	0.0748585	Cd36|Myd88|Tlr2|Tnf
3	biological_process	regulation of growth of symbiont in host(GO:0044126)	4	5	19	80	26.3158	4.76052	0.0005	0.0748585	Cd36|Myd88|Tlr2|Tnf
3	biological_process	positive regulation of humoral immune response(GO:0002922)	3	3	11	100	27.2727	4.76049	0.002	0.195926	C3|Ptprc|Tnf
3	biological_process	positive regulation of interleukin-6 production(GO:0032755)	7	15	52	46.6667	28.8462	4.25198	0.0005	0.0748585	Cd36|Myd88|Nod1|Ripk2|Tlr2|Tlr4|Tnf
3	biological_process	regulation of B cell mediated immunity(GO:0002712)	6	12	40	50	30	4.1564	0.0015	0.165313	C3|Cd40|Fcgr1|Ptpn6|Ptprc|Tnf
3	molecular_function	pattern recognition receptor activity(GO:0038187)	3	4	12	75	33.3333	3.94318	0.0055	0.354817	Cd36|Tlr2|Tlr4
3	biological_process	positive regulation of reactive oxygen species metabolic process(GO:2000379)	7	17	63	41.1765	26.9841	3.82122	0.0015	0.165313	Cd36|Cdkn1a|Klrk1|Ptgs2|Tlr2|Tlr4|Tnf
3	biological_process	regulation of reactive oxygen species biosynthetic process(GO:1903426)	5	10	44	50	22.7273	3.78853	0.002	0.195926	Klrk1|Ptgs2|Tlr2|Tlr4|Tnf
3	biological_process	regulation of interleukin-12 production(GO:0032655)	5	10	41	50	24.3902	3.78853	0.004	0.308155	Cd36|Cd40|Irf1|Tlr2|Tlr4
3	biological_process	positive regulation of lymphocyte activation(GO:0051251)	12	40	186	30	21.5054	3.70281	0.001	0.125952	Ccl2|Cd40|Cd47|Cd86|Cdkn1a|Il2rg|Irf1|Myd88|Ptprc|Ripk2|Tlr4|Tnfsf13b
3	biological_process	response to lipopolysaccharide(GO:0032496)	14	51	238	27.451	21.4286	3.62963	0	0.0748585	Casp1|Ccl2|Cd36|Cd40|Cd86|Il1rn|Klrk1|Myd88|Nfkbia|Ptgs2|Ripk2|Tlr2|Tlr4|Tnf
3	biological_process	immune effector process(GO:0002252)	18	74	304	24.3243	24.3421	3.56959	0	0.0748585	C3|Cd40|Cd47|Cd86|Fcgr1|Ifih1|Ifitm3|Irf1|Myd88|Prdx1|Psen2|Ptpn6|Ptprc|Relb|Tlr2|Tlr4|Tmem173|Zbp1
3	biological_process	regulation of type I interferon production(GO:0032479)	5	11	37	45.4545	29.7297	3.50426	0.005	0.330625	Ifih1|Irf1|Tlr4|Tmem173|Traf3
3	biological_process	regulation of lymphocyte proliferation(GO:0050670)	11	37	157	29.7297	23.5669	3.50032	0.0005	0.0748585	Cd40|Cd86|Cdkn1a|Irf1|Lst1|Myd88|Ptpn6|Ptprc|Ripk2|Tlr4|Tnfsf13b
3	cellular_component	external side of plasma membrane(GO:0009897)	12	43	240	27.907	17.9167	3.40763	0.0025	0.228017	Ccr5|Cd36|Cd40|Cd69|Cd86|Fcgr1|Il2rg|Klrk1|Ptprc|Tlr2|Tlr4|Tnf
3	biological_process	positive regulation of acute inflammatory response(GO:0002675)	4	8	20	50	40	3.38348	0.0055	0.354817	C3|Fcgr1|Ptgs2|Tnf
3	biological_process	regulation of interleukin-17 production(GO:0032660)	3	5	18	60	27.7778	3.36608	0.0095	0.462469	Myd88|Tlr2|Tlr4
3	biological_process	detection of biotic stimulus(GO:0009595)	3	5	23	60	21.7391	3.36608	0.014	0.569692	Nod1|Tlr2|Tlr4
3	biological_process	immune response-regulating cell surface receptor signaling pathway(GO:0002768)	8	24	85	33.3333	28.2353	3.34923	0.004	0.308155	Cd40|Fcgr1|Klrk1|Psen2|Ptpn6|Ptprc|Ripk2|Tlr2
3	biological_process	positive regulation of tumor necrosis factor superfamily cytokine production(GO:1903557)	7	20	48	35	41.6667	3.2831	0.0035	0.286314	Ccl2|Cd36|Myd88|Nod1|Ripk2|Tlr2|Tlr4
3	biological_process	antigen processing and presentation(GO:0019882)	5	12	90	41.6667	13.3333	3.25155	0.005	0.330625	Fcgr1|H2-T23|Ifi30|Psmb8|Relb
3	molecular_function	glycosaminoglycan binding(GO:0005539)	5	12	155	41.6667	7.74194	3.25155	0.007	0.405438	Ccl2|Ccl7|Nrp2|Ptprc|Tlr2
3	molecular_function	endopeptidase activity(GO:0004175)	6	16	431	37.5	3.7123	3.24196	0.0065	0.390739	Casp1|Casp4|Casp7|Cflar|Psen2|Psmb8
3	biological_process	regulation of cell-cell adhesion(GO:0022407)	11	41	276	26.8293	14.8551	3.10097	0.005	0.330625	Ccl2|Cd47|Cd86|Il1rn|Il2rg|Irf1|Ptpn6|Ptprc|Ripk2|Tnf|Tnfsf13b
3	biological_process	positive regulation of NF-kappaB transcription factor activity(GO:0051092)	8	26	98	30.7692	26.5306	3.07714	0.0045	0.330625	Cd40|Cflar|Myd88|Nod1|Ripk2|Tlr2|Tlr4|Tnf
3	biological_process	lipopolysaccharide-mediated signaling pathway(GO:0031663)	6	17	27	35.2941	62.963	3.05811	0.0095	0.462469	Ccl2|Myd88|Nfkbia|Ripk2|Tlr4|Tnf
3	biological_process	regulation of chemokine production(GO:0032642)	5	13	50	38.4615	26	3.02437	0.017	0.621636	Myd88|Ripk2|Tlr2|Tlr4|Tnf
3	biological_process	positive regulation of coagulation(GO:0050820)	3	6	28	50	21.4286	2.92579	0.0225	0.762981	Cd36|Psen2|Tlr4
3	biological_process	response to peptidoglycan(GO:0032494)	3	6	11	50	54.5455	2.92579	0.0245	0.813421	Myd88|Ripk2|Tlr2
3	biological_process	response to activity(GO:0014823)	3	6	46	50	13.0435	2.92579	0.0255	0.839595	Ccl2|Il1rn|Tnf
3	biological_process	positive regulation of inflammatory response to antigenic stimulus(GO:0002863)	3	6	12	50	50	2.92579	0.0185	0.667261	C3|Fcgr1|Tnf
3	biological_process	acute inflammatory response(GO:0002526)	3	6	61	50	9.83607	2.92579	0.021	0.718254	Fcgr1|Il1rn|Ogg1
3	biological_process	negative regulation of immune effector process(GO:0002698)	5	14	77	35.7143	18.1818	2.81823	0.0135	0.563803	Irf1|Ptpn6|Ptprc|Tarbp2|Tnf
3	molecular_function	sulfur compound binding(GO:1901681)	4	10	176	40	5.68182	2.79882	0.0205	0.70725	Ccl2|Ccl7|Nrp2|Ptprc
3	molecular_function	cytokine activity(GO:0005125)	6	19	223	31.5789	8.52018	2.72762	0.017	0.621636	Ccl2|Ccl4|Ccl7|Tnf|Tnfsf10|Tnfsf13b
3	biological_process	positive regulation of phagocytosis(GO:0050766)	5	15	38	33.3333	39.4737	2.62965	0.0205	0.70725	C3|Ccl2|Cd36|Cd47|Fcgr1
3	biological_process	regulation of B cell differentiation(GO:0045577)	3	7	23	42.8571	30.4348	2.57244	0.0285	0.893864	Il2rg|Ptpn6|Ptprc
3	biological_process	organ regeneration(GO:0031100)	3	7	62	42.8571	11.2903	2.57244	0.0415	0.981094	Bak1|Ccl2|Cdkn1a
3	molecular_function	antioxidant activity(GO:0016209)	3	7	70	42.8571	10	2.57244	0.0405	0.981094	Prdx1|Ptgs2|Txnrd1
3	biological_process	regulation of lipid storage(GO:0010883)	3	7	38	42.8571	18.4211	2.57244	0.039	0.981094	C3|Cd36|Nfkbia
3	biological_process	regulation of vascular endothelial growth factor production(GO:0010574)	3	7	24	42.8571	29.1667	2.57244	0.036	0.981094	C3|Ccl2|Ptgs2
3	biological_process	cell killing(GO:0001906)	3	7	29	42.8571	24.1379	2.57244	0.0285	0.893864	Fcgr1|Prdx1|Ptpn6
3	biological_process	positive regulation of JNK cascade(GO:0046330)	6	21	101	28.5714	20.7921	2.43701	0.027	0.867389	Il1rn|Myd88|Nod1|Ripk2|Tlr4|Tnf
3	biological_process	cytokine-mediated signaling pathway(GO:0019221)	10	43	202	23.2558	21.2871	2.42842	0.021	0.718254	Ccl2|Ccr5|Ifitm3|Il21r|Il2rg|Irf1|Myd88|Ptpn6|Tnf|Traf3
3	biological_process	cellular response to mechanical stimulus(GO:0071260)	8	32	65	25	49.2308	2.39093	0.029	0.905965	Bag3|Bak1|Casp1|Cd40|Irf1|Myd88|Ptgs2|Tlr4
3	biological_process	positive regulation of interferon-gamma production(GO:0032729)	4	12	53	33.3333	22.6415	2.3467	0.044	0.981094	Klrk1|Ripk2|Tlr4|Tnf
3	cellular_component	integral component of membrane(GO:0016021)	31	190	5717	16.3158	3.32342	2.32171	0.028	0.88872	Bid|Ccr5|Cd36|Cd47|Cd69|Cd72|Cd86|Ch25h|Fcgr1|Gpr84|H2-T23|Hcar2|Ifitm3|Igsf6|Il21r|Il2rg|Klrk1|Lfng|Lrrc25|Lst1|Nrp2|Psen2|Ptprc|Slamf8|Slamf9|Tlr2|Tlr4|Tmem173|Tnf|Tnfsf10|Tnfsf13b
3	biological_process	positive regulation of cytokine biosynthetic process(GO:0042108)	5	17	59	29.4118	28.8136	2.295	0.034	0.9775	Irf1|Myd88|Tlr2|Tlr4|Tnf
3	biological_process	response to drug(GO:0042493)	11	55	362	20	15.1934	1.99024	0.044	0.981094	Bak1|Ccl2|Cd69|Cd86|Cdkn1a|Il1rn|Mdm2|Ogg1|Ptgs2|Slamf8|Tnf
3	KEGG	Malaria:KEGG-mmu05144	6	9	47	66.6667	19.1489	4.88461	0	0.03925	Cd36|Cd40|Myd88|Tlr2|Tlr4|Tnf
3	KEGG	Allograft rejection:KEGG-mmu05330	4	6	48	66.6667	12.5	3.97386	0.0055	0.287833	Cd40|Cd86|H2-T23|Tnf
3	KEGG	Leishmaniasis:KEGG-mmu05140	9	23	64	39.1304	35.9375	3.88357	0.0005	0.03925	C3|Fcgr1|Myd88|Nfkbia|Ptgs2|Ptpn6|Tlr2|Tlr4|Tnf
3	KEGG	Autoimmune thyroid disease:KEGG-mmu05320	3	5	63	60	7.93651	3.17487	0.0135	0.4239	Cd40|Cd86|H2-T23
3	KEGG	Systemic lupus erythematosus:KEGG-mmu05322	5	12	141	41.6667	8.51064	3.03379	0.0075	0.294375	C3|Cd40|Cd86|Fcgr1|Tnf
3	KEGG	Type I diabetes mellitus:KEGG-mmu04940	3	6	55	50	10.9091	2.74441	0.0265	0.539687	Cd86|H2-T23|Tnf
3	KEGG	Graft-versus-host disease:KEGG-mmu05332	3	6	50	50	12	2.74441	0.0265	0.539687	Cd86|H2-T23|Tnf
3	KEGG	NOD-like receptor signaling pathway:KEGG-mmu04621	6	21	56	28.5714	37.5	2.21741	0.0275	0.539687	Birc3|Casp1|Nfkbia|Nod1|Ripk2|Tnf
3	KEGG	Viral myocarditis:KEGG-mmu05416	4	12	85	33.3333	14.1176	2.1581	0.034	0.5495	Bid|Cd40|Cd86|H2-T23
3	KEGG	Rheumatoid arthritis:KEGG-mmu05323	5	17	81	29.4118	20.9877	2.09095	0.043	0.613727	Cd86|Tlr2|Tlr4|Tnf|Tnfsf13b
3	WikiPathways	Inflammatory Response Pathway:WP458	3	5	31	60	16.129	3.02944	0.0125	0.76875	Cd40|Cd86|Il2rg
3	WikiPathways	Apoptosis:WP1254	15	62	85	24.1935	72.9412	2.62859	0.003	0.369	Bak1|Bid|Birc3|Casp1|Casp4|Casp7|Cflar|Irf1|Irf2|Mdm2|Nfkbia|Nfkbie|Tnf|Tnfsf10|Traf3
4	molecular_function	structural constituent of ribosome(GO:0003735)	9	10	208	90	4.80769	4.85123	0	0.39675	Itgam|Rpl28|Rpl29|Rpl36al|Rpl9|Rps10|Rps2|Rps21|Rps9
4	biological_process	DNA replication(GO:0006260)	10	13	144	76.9231	9.02778	4.43731	0	0.39675	Brca1|Fen1|Lig1|Mcm2|Mcm5|Mcm6|Pole|Rad50|Rrm2|Sin3a
4	biological_process	negative regulation of cytokine production(GO:0001818)	16	27	156	59.2593	17.3077	4.28655	0.0005	0.39675	Axl|Cd83|Csk|Gba|Il6ra|Inpp5d|Irf3|Lag3|Nfkb1|Nlrp3|Ptger4|Pycard|Rac1|Srgn|Tgfb1|Tnfrsf1a
4	biological_process	negative regulation of homeostatic process(GO:0032845)	11	17	94	64.7059	18.0851	3.90397	0	0.39675	Bcl10|Bcl2|Ccl3|Csk|Fcer1g|Inpp5d|Itgav|Mafb|P2rx7|Plcg2|Tgfb1
4	cellular_component	ribosomal subunit(GO:0044391)	6	7	129	85.7143	5.42636	3.78479	0	0.39675	Rpl36al|Rpl9|Rps10|Rps2|Rps21|Rps9
4	biological_process	translation(GO:0006412)	8	11	223	72.7273	4.93274	3.74949	0.002	0.511935	Itgam|Rpl28|Rpl29|Rpl36al|Rpl9|Rps2|Rps21|Rps9
4	cellular_component	ribosome(GO:0005840)	7	9	217	77.7778	4.14747	3.74094	0	0.39675	Itgam|Rpl28|Rpl29|Rpl36al|Rpl9|Rps2|Rps21
4	biological_process	DNA unwinding involved in DNA replication(GO:0006268)	4	4	10	100	40	3.5206	0.0025	0.566786	Mcm2|Mcm6|Rad51|Top2a
4	biological_process	positive regulation of cytokine secretion(GO:0050715)	9	14	66	64.2857	21.2121	3.49781	0.0015	0.4761	Ccl3|Csf1r|Ifnar1|Irf3|Nlrp3|P2rx7|Ptger4|Pycard|Syk
4	biological_process	ammonium transport(GO:0015696)	5	6	43	83.3333	13.9535	3.36527	0.004	0.675319	Btk|Fcer1g|Fcgr3|Lyn|Syk
4	biological_process	activation of immune response(GO:0002253)	19	41	160	46.3415	25.625	3.35677	0.001	0.4761	Bax|Bcl10|Bcl2|C1qa|C1qb|C1qc|C5ar1|Clec7a|Ddx58|Fcer1g|Irak1|Lyn|Mb21d1|Plcg2|Pycard|Rela|Sin3a|Syk|Tlr7
4	cellular_component	cytosolic part(GO:0044445)	12	22	173	54.5455	12.7168	3.33205	0.0025	0.566786	Casp8|Casp9|Pik3cb|Pik3cd|Pik3cg|Ripk1|Rpl36al|Rpl9|Rps10|Rps2|Rps21|Rps9
4	cellular_component	lysosome(GO:0005764)	12	22	229	54.5455	9.60699	3.33205	0.001	0.4761	Bcl10|Btk|Cln3|Ctss|Lamp2|Lgmn|Lyn|Man2b1|Rab7|Srgn|Tlr7|Vps4b
4	biological_process	leukocyte activation(GO:0045321)	30	76	352	39.4737	21.5909	3.22486	0.002	0.511935	Axl|Bax|Bcl10|Bcl2|Blnk|Ccl3|Clec7a|Dock2|Fcer1g|Fcgr3|Hells|Hprt|Ifnar1|Itgam|Itgav|Mafb|Mertk|Nbn|P2rx7|Pik3cd|Plcg2|Ptger4|Pycard|Syk|Tgfb1|Tlr7|Trp53|Tyrobp|Vav1|Was
4	biological_process	innate immune response(GO:0045087)	21	48	253	43.75	18.9723	3.21933	0.0015	0.4761	Atg5|Axl|Bcl10|Btk|C1qa|C1qb|C1qc|Clec7a|Csf1r|Ddx58|Irak1|Irak4|Irf3|Irf7|Lyn|Mb21d1|Pik3cd|Pycard|Syk|Tgfb1|Tlr7
4	biological_process	regulation of tissue remodeling(GO:0034103)	8	13	51	61.5385	25.4902	3.13557	0.0045	0.686683	Bax|Csf1r|Csk|Inpp5d|Itgav|P2rx7|Syk|Trp53
4	molecular_function	purine ribonucleoside triphosphate binding(GO:0035639)	41	114	1849	35.9649	6.16549	3.12626	0.0015	0.4761	Abcc3|Axl|Btk|Chek2|Csf1r|Csk|Ddx58|Gna15|Hells|Ikbkb|Irak1|Irak2|Irak4|Kif2c|Lig1|Lyn|Map2k1|Mapk14|Mb21d1|Mcm2|Mcm5|Mcm6|Mertk|Nlrp3|Oas1g|P2rx7|Pik3cb|Pik3cd|Pik3cg|Rab7|Rac1|Rad50|Rad51|Ralb|Ripk1|Slfn8|Syk|Tgfbr1|Top2a|Trp53|Vps4b
4	molecular_function	nucleoside binding(GO:0001882)	41	114	1870	35.9649	6.09626	3.12626	0.0015	0.4761	Abcc3|Axl|Btk|Chek2|Csf1r|Csk|Ddx58|Gna15|Hells|Ikbkb|Irak1|Irak2|Irak4|Kif2c|Lig1|Lyn|Map2k1|Mapk14|Mb21d1|Mcm2|Mcm5|Mcm6|Mertk|Nlrp3|Oas1g|P2rx7|Pik3cb|Pik3cd|Pik3cg|Rab7|Rac1|Rad50|Rad51|Ralb|Ripk1|Slfn8|Syk|Tgfbr1|Top2a|Trp53|Vps4b
4	biological_process	response to biotic stimulus(GO:0009607)	38	104	656	36.5385	15.8537	3.10751	0.002	0.511935	Atg5|Axl|Bcl10|Bcl2|Bcl2l1|Becn1|Btk|C5ar1|Casp8|Casp9|Clec7a|Cotl1|Ddx58|Fcer1g|Ifnar1|Il6ra|Irak1|Irf3|Irf8|Itgav|Mapk14|Mb21d1|Ncf1|Nfkb1|Nlrp3|Oas1g|P2rx7|Plcg2|Pld1|Ptger4|Pycard|Rela|Syk|Tgfb1|Tlr7|Tnfrsf1a|Tnfrsf1b|Trp53
4	biological_process	positive regulation of cation channel activity(GO:2001259)	3	3	24	100	12.5	3.04666	0.0115	1	Asph|Ikbkb|Plcg2
4	biological_process	hepatocyte apoptotic process(GO:0097284)	3	3	9	100	33.3333	3.04666	0.011	1	Bcl2l1|Casp8|Pik3cg
4	molecular_function	BH3 domain binding(GO:0051434)	3	3	4	100	75	3.04666	0.0215	1	Bax|Bcl2|Bcl2l1
4	biological_process	pigment biosynthetic process(GO:0046148)	3	3	43	100	6.97674	3.04666	0.0195	1	Hprt|Mcm2|Mcm6
4	cellular_component	MCM complex(GO:0042555)	3	3	11	100	27.2727	3.04666	0.0185	1	Mcm2|Mcm5|Mcm6
4	biological_process	substrate adhesion-dependent cell spreading(GO:0034446)	3	3	32	100	9.375	3.04666	0.0135	1	Axl|Mertk|Rac1
4	biological_process	adherens junction organization(GO:0034332)	3	3	32	100	9.375	3.04666	0.017	1	Bcl2|Csk|Itgav
4	biological_process	regulation of Rac GTPase activity(GO:0032314)	3	3	27	100	11.1111	3.04666	0.011	1	Dock2|Pycard|Vav1
4	cellular_component	Mre11 complex(GO:0030870)	3	3	6	100	50	3.04666	0.015	1	Mre11a|Nbn|Rad50
4	molecular_function	nucleotidyltransferase activity(GO:0016779)	3	3	117	100	2.5641	3.04666	0.015	1	Mb21d1|Oas1g|Pole
4	biological_process	monoamine transport(GO:0015844)	3	3	23	100	13.0435	3.04666	0.0105	1	Fcer1g|Fcgr3|Syk
4	biological_process	actin polymerization or depolymerization(GO:0008154)	3	3	33	100	9.09091	3.04666	0.0135	1	Gsn|Rac1|Was
4	biological_process	DNA replication initiation(GO:0006270)	3	3	12	100	25	3.04666	0.0185	1	Mcm2|Mcm5|Mcm6
4	biological_process	organophosphate metabolic process(GO:0019637)	22	53	1119	41.5094	4.73637	3.00152	0.0045	0.686683	Abcc3|Cln3|Csf1r|Gna15|Hprt|Inpp5d|Mb21d1|Ncf1|Pik3cb|Pik3cd|Pik3cg|Pla2g4a|Plcg2|Pld1|Rab7|Rac1|Rad51|Ralb|Rrm2|Tgfb1|Top2a|Vps4b
4	biological_process	cytosolic calcium ion homeostasis(GO:0051480)	9	16	154	56.25	10.3896	2.98897	0.005	0.721364	C3ar1|C5ar1|Ccl3|Cln3|Gna15|Itgav|P2rx7|Pik3cg|Plcg2
4	biological_process	mononuclear cell proliferation(GO:0032943)	9	16	82	56.25	19.5122	2.98897	0.005	0.721364	Bax|Bcl2|Dock2|Hells|Hprt|Itgam|P2rx7|Tgfb1|Trp53
4	biological_process	meiotic cell cycle process(GO:1903046)	6	9	87	66.6667	10.3448	2.96104	0.007	0.816838	Fancd2|Mre11a|Pttg1|Rad51|Top2a|Topbp1
4	biological_process	cell cycle checkpoint(GO:0000075)	12	24	128	50	18.75	2.95859	0.0085	0.936771	Bcl2l1|Birc5|Chek2|E2f1|H2afx|Mapk14|Mre11a|Nbn|Pcna|Tgfb1|Top2a|Trp53
4	biological_process	regulation of interleukin-1 secretion(GO:0050704)	5	7	20	71.4286	35	2.90181	0.0115	1	Ccl3|Ifnar1|Nlrp3|P2rx7|Pycard
4	biological_process	regulation of miRNA metabolic process(GO:2000628)	4	5	10	80	50	2.89589	0.0135	1	Ep300|Nfkb1|Rela|Tgfb1
4	biological_process	positive regulation of muscle cell differentiation(GO:0051149)	4	5	52	80	9.61538	2.89589	0.0155	1	Bcl2|Ep300|Mapk14|Tgfb1
4	cellular_component	site of double-strand break(GO:0035861)	4	5	17	80	29.4118	2.89589	0.0155	1	H2afx|Mre11a|Nbn|Rad50
4	biological_process	immune effector process(GO:0002252)	28	74	304	37.8378	24.3421	2.83022	0.0075	0.838204	Bcl10|Bcl2|Becn1|C1qa|C1qb|C1qc|Ccl3|Clec7a|Dock2|Fcer1g|Fcgr3|Ifnar1|Inpp5d|Irf3|Irf7|Jag1|Mb21d1|Nbn|Ncf1|Nlrp3|Oas1g|Plcg2|Ptger4|Pycard|Syk|Tlr7|Trp53|Tyrobp
4	biological_process	regulation of ion homeostasis(GO:2000021)	9	17	140	52.9412	12.1429	2.76217	0.013	1	Asph|Bax|Bcl2|Ccl3|Itgav|Lyn|P2rx7|Plcg2|Tgfb1
4	biological_process	cellular response to DNA damage stimulus(GO:0006974)	33	92	546	35.8696	16.8498	2.73199	0.0095	0.966442	Bard1|Bax|Bcl2|Bcl2a1a|Bcl2l1|Brca1|Casp9|Chek2|E2f1|Ep300|Fancd2|Fen1|H2afx|Lig1|Lyn|Mapk14|Mdc1|Mgmt|Mre11a|Nbn|Parp2|Pcna|Pttg1|Pycard|Rad50|Rad51|Tnfrsf1a|Tnfrsf1b|Top2a|Topbp1|Trp53|Ung|Vps4b
4	biological_process	negative regulation of cellular protein localization(GO:1903828)	5	8	87	62.5	9.1954	2.51408	0.0255	1	Bard1|Bcl2l1|Csk|Nlrp3|Sin3a
4	biological_process	negative regulation of cytoplasmic transport(GO:1903650)	5	8	66	62.5	12.1212	2.51408	0.0235	1	Bard1|Bcl2|Csk|Nlrp3|Tgfb1
4	biological_process	negative regulation of myeloid cell differentiation(GO:0045638)	5	8	81	62.5	9.87654	2.51408	0.0215	1	C1qc|Ccl3|Inpp5d|Lyn|Mafb
4	molecular_function	hydrolase activity, acting on acid anhydrides(GO:0016817)	17	42	853	40.4762	4.9238	2.48788	0.015	1	Abcc3|Ddx58|Gna15|Hells|Kif2c|Mcm2|Mcm5|Mcm6|Mre11a|Nbn|Rab7|Rac1|Rad50|Rad51|Ralb|Top2a|Vps4b
4	biological_process	cytosolic calcium ion transport(GO:0060401)	4	6	38	66.6667	15.7895	2.41225	0.034	1	Ccl3|Itgav|P2rx7|Plcg2
4	biological_process	regulation of erythrocyte differentiation(GO:0045646)	4	6	33	66.6667	18.1818	2.41225	0.0345	1	Inpp5d|Lyn|Mafb|Mapk14
4	biological_process	chromosome segregation(GO:0007059)	4	6	83	66.6667	7.22892	2.41225	0.039	1	Birc5|Kif2c|Pttg1|Top2a
4	cellular_component	collagen trimer(GO:0005581)	4	6	85	66.6667	7.05882	2.41225	0.0315	1	C1qa|C1qb|C1qc|Msr1
4	biological_process	cytokinesis(GO:0000910)	4	6	63	66.6667	9.52381	2.41225	0.0375	1	Bcl2l1|Becn1|Birc5|Ralb
4	biological_process	positive regulation of phospholipid metabolic process(GO:1903727)	3	4	36	75	11.1111	2.35514	0.043	1	Lyn|Rac1|Tgfb1
4	biological_process	positive regulation of lipid kinase activity(GO:0090218)	3	4	27	75	14.8148	2.35514	0.043	1	Lyn|Rac1|Tgfb1
4	biological_process	regulation of cartilage development(GO:0061035)	3	4	51	75	7.84314	2.35514	0.0495	1	Rela|Tgfb1|Tgfbr1
4	molecular_function	phosphatidylinositol bisphosphate kinase activity(GO:0052813)	3	4	5	75	80	2.35514	0.0475	1	Pik3cb|Pik3cd|Pik3cg
4	biological_process	vesicle localization(GO:0051648)	3	4	39	75	10.2564	2.35514	0.0435	1	Cln3|Map2k1|Pik3cg
4	biological_process	genitalia development(GO:0048806)	3	4	35	75	11.4286	2.35514	0.036	1	Axl|Bax|Mertk
4	biological_process	type I interferon biosynthetic process(GO:0045351)	3	4	5	75	80	2.35514	0.0455	1	Ifnar1|Irf3|Irf7
4	biological_process	regulation of multicellular organismal metabolic process(GO:0044246)	3	4	36	75	11.1111	2.35514	0.047	1	Ep300|Il6ra|Tgfb1
4	biological_process	response to sterol(GO:0036314)	3	4	21	75	19.0476	2.35514	0.0495	1	Ccl3|Tgfb1|Tgfbr1
4	biological_process	tetrapyrrole metabolic process(GO:0033013)	3	4	52	75	7.69231	2.35514	0.045	1	Mcm2|Mcm6|Tnfrsf1a
4	biological_process	regulation of mast cell activation(GO:0033003)	3	4	27	75	14.8148	2.35514	0.0495	1	Fcer1g|Lyn|Syk
4	molecular_function	phosphatidylinositol phosphate kinase activity(GO:0016307)	3	4	15	75	26.6667	2.35514	0.0475	1	Pik3cb|Pik3cd|Pik3cg
4	cellular_component	mitochondrial matrix(GO:0005759)	3	4	147	75	2.72109	2.35514	0.047	1	Bcl2l1|Rad51|Trp53
4	biological_process	regulation of sodium ion transport(GO:0002028)	3	4	46	75	8.69565	2.35514	0.0465	1	Ikbkb|P2rx7|Tgfb1
4	cellular_component	blood microparticle(GO:0072562)	6	11	79	54.5455	13.9241	2.33649	0.031	1	C1qb|C1qc|Gsn|Msn|Pros1|Tgfb1
4	cellular_component	condensed chromosome(GO:0000793)	6	11	56	54.5455	19.6429	2.33649	0.0315	1	Brca1|Fancd2|H2afx|Rad51|Top2a|Topbp1
4	biological_process	regulation of phagocytosis(GO:0050764)	10	22	51	45.4545	43.1373	2.32451	0.0255	1	Clec7a|Csk|Dock2|Fcer1g|Fcgr3|Itgav|Mertk|Pycard|Syk|Tgfb1
4	biological_process	intracellular signal transduction(GO:0035556)	45	142	1123	31.6901	12.6447	2.24727	0.0315	1	Axl|Bax|Bcl10|Bcl2|Bcl2a1a|Bcl2l1|Blnk|Brca1|Btk|Casp9|Ccl3|Chek2|Csf1r|Csk|Ddx58|Dock2|E2f1|Ep300|Gsn|Inpp5d|Irak1|Irak4|Itgav|Lyn|Map2k1|Mapk14|Mertk|Nbn|Pik3cb|Pik3cd|Pik3cg|Plcg2|Plekhm1|Ptger4|Pycard|Rab7|Rac1|Ralb|Rela|Syk|Tgfb1|Tnfrsf1a|Tnfrsf1b|Trp53|Vav1
4	biological_process	neutrophil migration(GO:1990266)	7	14	42	50	33.3333	2.24247	0.0305	1	C5ar1|Ccl3|Fcer1g|Fcgr3|Itgam|Syk|Vav1
4	biological_process	regulation of defense response to virus by host(GO:0050691)	5	9	21	55.5556	42.8571	2.18115	0.0415	1	Ddx58|Irf3|Mb21d1|Pycard|Sin3a
4	biological_process	positive regulation of defense response(GO:0031349)	18	48	164	37.5	29.2683	2.17514	0.0385	1	Ccl3|Clec7a|Ctss|Ddx58|Fcer1g|Fcgr3|Irak1|Irf3|Irf7|Lag3|Mb21d1|Pik3cg|Ptger4|Pycard|Rela|Sin3a|Tlr7|Tnfrsf1a
4	molecular_function	identical protein binding(GO:0042802)	37	114	1001	32.4561	11.3886	2.1711	0.028	1	Bard1|Bax|Bcl10|Bcl2|Bcl2a1a|Bcl2l1|Bin1|Birc5|Btk|C1qb|Casp6|Chek2|Csf1r|Csk|Ddx58|Eed|Hpgds|Hprt|Ikbkb|Il6ra|Irak1|Irak2|Irf3|Ltbr|Mcm6|Nfkb1|Pycard|Rad51|Rela|Ripk1|Tgfb1|Top2a|Topbp1|Traf2|Trp53|Tyrobp|Was
4	cellular_component	microtubule organizing center(GO:0005815)	10	23	512	43.4783	4.49219	2.15446	0.043	1	Bcl2l1|Birc5|Brca1|Casp8|Csk|Map2k1|Nfe2l2|Pcna|Rad51|Topbp1
4	KEGG	Ribosome:KEGG-mmu03010	8	9	99	88.8889	9.09091	3.88258	0	0.183167	Rpl28|Rpl29|Rpl36al|Rpl9|Rps10|Rps2|Rps21|Rps9
4	KEGG	DNA replication:KEGG-mmu03030	7	9	36	77.7778	25	3.14884	0	0.183167	Fen1|Lig1|Mcm2|Mcm5|Mcm6|Pcna|Pole
4	KEGG	Fc gamma R-mediated phagocytosis:KEGG-mmu04666	16	30	91	53.3333	32.967	2.87586	0.014	0.381286	Dock2|Gsn|Inpp5d|Lyn|Map2k1|Ncf1|Pik3cb|Pik3cd|Pik3cg|Pla2g4a|Plcg2|Pld1|Rac1|Syk|Vav1|Was
4	KEGG	Pancreatic cancer:KEGG-mmu05212	17	34	70	50	48.5714	2.63591	0.0155	0.381286	Bcl2l1|Casp9|E2f1|Ikbkb|Map2k1|Nfkb1|Pik3cb|Pik3cd|Pik3cg|Pld1|Rac1|Rad51|Ralb|Rela|Tgfb1|Tgfbr1|Trp53
4	KEGG	Fc epsilon RI signaling pathway:KEGG-mmu04664	14	27	79	51.8519	34.1772	2.54463	0.0235	0.461187	Btk|Fcer1g|Inpp5d|Lyn|Map2k1|Mapk14|Pik3cb|Pik3cd|Pik3cg|Pla2g4a|Plcg2|Rac1|Syk|Vav1
4	KEGG	Staphylococcus aureus infection:KEGG-mmu05150	7	11	51	63.6364	21.5686	2.45471	0.0035	0.183167	C1qa|C1qb|C1qc|C3ar1|C5ar1|Fcgr3|Itgam
4	KEGG	Lysosome:KEGG-mmu04142	7	12	123	58.3333	9.7561	2.16113	0.0145	0.381286	Cln3|Ctss|Gba|Lamp2|Lgmn|Man2b1|Tcirg1
4	KEGG	Complement and coagulation cascades:KEGG-mmu04610	6	10	77	60	12.987	2.0842	0.017	0.381286	C1qa|C1qb|C1qc|C3ar1|C5ar1|Pros1
4	KEGG	Inositol phosphate metabolism:KEGG-mmu00562	4	6	57	66.6667	10.5263	1.96479	0.0355	0.619278	Pik3cb|Pik3cd|Pik3cg|Plcg2
4	WikiPathways	IL-5 Signaling Pathway:WP151	12	21	73	57.1429	28.7671	3.21956	0.001	0.123	Bax|Btk|Csf2rb|Itgam|Lyn|Mapk14|Nfkb1|Pik3cg|Pla2g4a|Rac1|Syk|Vav1
4	WikiPathways	IL-3 Signaling Pathway:WP373	16	33	104	48.4848	31.7308	2.93214	0.0025	0.15375	Bax|Bcl2|Bcl2l1|Birc5|Csf2rb|Il3ra|Inpp5d|Lyn|Map2k1|Mapk14|Nfkb1|Pik3cd|Rac1|Syk|Tnfrsf1b|Vav1
4	WikiPathways	DNA Replication:WP150	5	7	43	71.4286	16.2791	2.68336	0.0155	0.6355	Mcm2|Mcm5|Mcm6|Pcna|Pole
4	WikiPathways	Homologous recombination:WP1258	4	6	13	66.6667	46.1538	2.21601	0.037	0.761062	Mre11a|Nbn|Rad50|Rad51
4	WikiPathways	Cytoplasmic Ribosomal Proteins:WP163	3	4	57	75	7.01754	2.18215	0.0465	0.761062	Rpl28|Rpl9|Rps21
4	WikiPathways	EGFR1 Signaling Pathway:WP572	15	36	185	41.6667	19.4595	2.10685	0.0495	0.761062	Casp9|Csk|Hdac1|Map2k1|Mapk14|Pik3cb|Pik3cd|Pik3cg|Plcg2|Pld1|Rac1|Ralb|Ripk1|Sin3a|Vav1
4	WikiPathways	Complement and Coagulation Cascades:WP449	6	11	64	54.5455	17.1875	2.10134	0.0285	0.761062	C1qa|C1qb|C1qc|C3ar1|C5ar1|Pros1
5	biological_process	JAK-STAT cascade(GO:0007259)	3	4	22	75	18.1818	9.56269	0	1	Il15ra|Socs3|Stat1
5	biological_process	regulation of smooth muscle cell proliferation(GO:0048660)	3	15	81	20	18.5185	4.53162	0.0055	1	Stat1|Tgm2|Traf6
5	molecular_function	protein N-terminus binding(GO:0047485)	3	15	85	20	17.6471	4.53162	0.0025	1	Atm|Birc2|Traf6
5	biological_process	protein ubiquitination(GO:0016567)	3	23	458	13.0435	5.02183	3.41756	0.015	1	Birc2|Socs3|Traf6
5	biological_process	regulation of I-kappaB kinase/NF-kappaB signaling(GO:0043122)	4	50	190	8	26.3158	2.71391	0.0265	1	Birc2|Stat1|Tgm2|Traf6
5	biological_process	negative regulation of cellular component organization(GO:0051129)	4	54	422	7.40741	12.7962	2.53144	0.0445	1	Atm|Birc2|Il15ra|Stat1
5	biological_process	RNA metabolic process(GO:0016070)	6	110	2462	5.45455	4.46791	2.31843	0.0385	1	Atm|Birc2|Brd2|Crem|Kat2b|Stat1
5	KEGG	Ubiquitin mediated proteolysis:KEGG-mmu04120	3	9	135	33.3333	6.66667	6.166	0.0005	0.0785	Birc2|Socs3|Traf6
5	KEGG	Jak-STAT signaling pathway:KEGG-mmu04630	3	28	157	10.7143	17.8344	3.00084	0.0265	1	Il15ra|Socs3|Stat1
5	WikiPathways	EGFR1 Signaling Pathway:WP572	3	36	185	8.33333	19.4595	2.24328	0.0485	1	Pld2|Socs3|Stat1
