## Supplemental Table S5 for "Microglial ERK signaling is a critical regulator of pro-inflammatory immune responses in Alzheimer’s disease"

### Sheet: Sheet1
Supplemental Table S5. Transcription factors downstream of ERK activation likely to regulate genes in clusters 2,3, and 4.
Cluster	IDs in active data set	Predicted TF	Actual	n	R	N	Expected	Ratio	p-value	z-score
2		PU.1	16	76	683	24057	2.158	7.415	3.331e-10	9.575
2		c-Jun	18	76	923	24057	2.916	6.173	4.232e-10	9.022
2		Bcl-6	11	76	443	24057	1.4	7.86	1.425e-07	8.204
2		SP3	11	76	539	24057	1.703	6.46	9.915e-07	7.217
2		EGR1	11	76	575	24057	1.817	6.056	1.857e-06	6.907
2		NF-kB1 (p50)	10	76	469	24057	1.482	6.749	2.178e-06	7.078
2		RelA (p65 NF-kB subunit)	18	76	1678	24057	5.301	3.396	3.546e-06	5.727
2		SP1	18	76	1727	24057	5.456	3.299	5.302e-06	5.583
2		FOXO3A	8	76	323	24057	1.02	7.84	8.264e-06	6.967
2		c-Fos	9	76	435	24057	1.374	6.549	9.287e-06	6.575
2		MTB-Zf	2	76	2	24057	0.006318	316.5	9.849e-06	25.12
3		STAT1	29	102	529	24057	2.243	12.93	2.155e-24	18.1
3		RelA (p65 NF-kB subunit)	37	102	1678	24057	7.115	5.201	1.085e-17	11.64
3		NF-kB1 (p50)	22	102	469	24057	1.989	11.06	4.16e-17	14.36
3		c-Rel (NF-kB subunit)	17	102	218	24057	0.9243	18.39	4.856e-17	16.83
3		Bcl-6	21	102	443	24057	1.878	11.18	1.905e-16	14.11
3		PU.1	24	102	683	24057	2.896	8.288	8.639e-16	12.61
3	Irf1	IRF1	15	102	243	24057	1.03	14.56	1.205e-13	13.86
3	Relb	RelB (NF-kB subunit)	14	102	239	24057	1.013	13.82	1.707e-12	12.99
3		c-Jun	21	102	923	24057	3.913	5.366	2.499e-10	8.826
3		IRF8	15	102	416	24057	1.764	8.504	2.55e-10	10.07
3		IRF5	8	102	65	24057	0.2756	29.03	3.266e-10	14.76
3		STAT6	17	102	602	24057	2.552	6.66	6.319e-10	9.178
3	Atf3	ATF-3	12	102	250	24057	1.06	11.32	7.2e-10	10.7
3	Nfkb2	NF-kB2 (p52)	9	102	112	24057	0.4749	18.95	1.183e-09	12.43
3		NF-AT1(NFATC2)	10	102	186	24057	0.7886	12.68	6.895e-09	10.43
3		c-Myc	38	102	3449	24057	14.62	2.599	7.99e-09	6.619
3		p53	25	102	1623	24057	6.881	3.633	1.2e-08	7.167
3		STAT3	22	102	1292	24057	5.478	4.016	1.851e-08	7.272
3		JunD	12	102	341	24057	1.446	8.3	2.339e-08	8.859
3	Irf2	IRF2	8	102	120	24057	0.5088	15.72	4.491e-08	10.55
3		NF-kB p65/p65	5	102	26	24057	0.1102	45.36	7.606e-08	14.77
3		HIF1A	17	102	852	24057	3.612	4.706	1.056e-07	7.187
3		JunB	9	102	188	24057	0.7971	11.29	1.1e-07	9.243
3		SP1	24	102	1727	24057	7.322	3.278	1.735e-07	6.411
3		STAT5B	8	102	154	24057	0.6529	12.25	3.097e-07	9.141
3		c-Fos	12	102	435	24057	1.844	6.506	3.268e-07	7.562
3		NF-kB p50/p50	6	102	72	24057	0.3053	19.65	6.238e-07	10.34
3		C/EBPbeta	15	102	772	24057	3.273	4.583	8.978e-07	6.602
3		EGR1	13	102	575	24057	2.438	5.332	9.719e-07	6.861
3		NF-kB1 (p105)	6	102	91	24057	0.3858	15.55	2.494e-06	9.074
3		C/EBPalpha	12	102	533	24057	2.26	5.31	2.736e-06	6.566
3		KLF6	5	102	61	24057	0.2586	19.33	6.116e-06	9.355
3		Ikaros	8	102	236	24057	1.001	7.995	7.56e-06	7.047
3		GCR	15	102	922	24057	3.909	3.837	7.833e-06	5.732
3		FOXO3A	9	102	323	24057	1.369	6.572	9.726e-06	6.578
4		PU.1	44	191	683	24057	5.423	8.114	1.823e-27	16.87
4		Bcl-6	32	191	443	24057	3.517	9.098	1.645e-21	15.39
4		SP1	48	191	1727	24057	13.71	3.501	1.006e-14	9.65
4		c-Myc	69	191	3449	24057	27.38	2.52	4.53e-14	8.627
4	Rela	RelA (p65 NF-kB subunit)	46	191	1678	24057	13.32	3.453	6.862e-14	9.319
4		C/EBPbeta	31	191	772	24057	6.129	5.058	1.024e-13	10.25
4		E2F7	16	191	161	24057	1.278	12.52	2.182e-13	13.12
4		FOXM1	22	191	369	24057	2.93	7.509	2.39e-13	11.27
4	Irf8	IRF8	23	191	416	24057	3.303	6.964	3.197e-13	10.98
4		ETS1	108	191	7576	24057	60.15	1.796	6.442e-13	7.484
4		E2F4	45	191	1800	24057	14.29	3.149	3.347e-12	8.479
4		STAT3	37	191	1292	24057	10.26	3.607	8.785e-12	8.617
4		STAT1	23	191	529	24057	4.2	5.476	4.261e-11	9.313
4		c-Jun	30	191	923	24057	7.328	4.094	5.277e-11	8.574
4		E2F2	13	191	134	24057	1.064	12.22	5.647e-11	11.65
4		p63	25	191	693	24057	5.502	4.544	2.966e-10	8.468
4		E2F3	14	191	193	24057	1.532	9.136	4.99e-10	10.15
4		AML1 (RUNX1)	87	191	6023	24057	47.82	1.819	5.378e-10	6.57
4		TAL1	113	191	8956	24057	71.11	1.589	5.652e-10	6.296
4	Trp53	p53	38	191	1623	24057	12.89	2.949	1.456e-09	7.274
4	E2f1	E2F1	79	191	5341	24057	42.4	1.863	2.09e-09	6.397
4		E2F8	7	191	30	24057	0.2382	29.39	3.107e-09	13.92
4		BLIMP1 (PRDI-BF1)	12	191	154	24057	1.223	9.815	3.975e-09	9.817
4		NFYB	12	191	157	24057	1.246	9.627	4.951e-09	9.702
4		SOX17	114	191	9399	24057	74.62	1.528	6.036e-09	5.863
4		EGR1	21	191	575	24057	4.565	4.6	7.035e-09	7.816
4		RelB (NF-kB subunit)	14	191	239	24057	1.898	7.378	7.965e-09	8.865
4		NFYA	13	191	204	24057	1.62	8.026	1.015e-08	9.016
4		PAX5	13	191	204	24057	1.62	8.026	1.015e-08	9.016
4		SP3	20	191	539	24057	4.279	4.674	1.262e-08	7.717
4		JunD	16	191	341	24057	2.707	5.91	1.564e-08	8.169
4		LMO2	70	191	4674	24057	37.11	1.886	1.915e-08	6.039
4		SPI-B	10	191	116	24057	0.921	10.86	3.094e-08	9.521
4		p73	13	191	229	24057	1.818	7.15	4.01e-08	8.366
4		IRF4	19	191	527	24057	4.184	4.541	4.691e-08	7.353
4		VDR	22	191	707	24057	5.613	3.919	5.267e-08	7.048
4		HIF1A	24	191	852	24057	6.764	3.548	8.061e-08	6.774
4		GABP alpha	71	191	5139	24057	40.8	1.74	3.968e-07	5.353
4		Androgen receptor	33	191	1605	24057	12.74	2.59	4.318e-07	5.897
4		IRF2	9	191	120	24057	0.9527	9.446	5.084e-07	8.298
4		c-Rel (NF-kB subunit)	11	191	218	24057	1.731	6.355	1.458e-06	7.106
4		STAT6	18	191	602	24057	4.78	3.766	1.625e-06	6.149
4		c-Fos	15	191	435	24057	3.454	4.343	2.24e-06	6.295
4		MITF	10	191	196	24057	1.556	6.426	4.006e-06	6.824
4		DLX4 (BP1)	4	191	15	24057	0.1191	33.59	4.908e-06	11.29
4		c-Myb	10	191	202	24057	1.604	6.235	5.235e-06	6.684
4	Nfkb1	NF-kB1 (p50)	15	191	469	24057	3.724	4.028	5.575e-06	5.925
4		Max	8	191	126	24057	1	7.997	7.701e-06	7.045
4		HBP1	4	191	17	24057	0.135	29.64	8.452e-06	10.57
4		KLF6	6	191	61	24057	0.4843	12.39	8.944e-06	7.967
