## Supplemental Table S6 for "Microglial ERK signaling is a critical regulator of pro-inflammatory immune responses in Alzheimer’s disease"

### Sheet: Sheet1
Supplemental Table S6. MAGMA analysis of 28 known AD risk genes differentially expressed in NanoString dataset.
ID	Cluster	T1	T2	MAGMAsiglogp
Ms4a4a	2	-26.88	4.9	10.8682
Syk	4	-13.7	-5.92	3.64762
Lrrc25	3	-4.59	-21.47	5.48741
Trem2	2	-17.42	5.17	1.3
Cd33	2	-18.12	8.22	6.55009
Plcg2	4	-9.94	-3.92	4.32148
Tmem37	4	-16.59	4.26	2.55374
Pilra	4	-17.63	0.46	10.9281
Col6a3	1	27.73	18.81	2.07801
Mgmt	4	-21.32	-8.17	3.2024
Bin1	4	-14.87	4.83	15
Cnn2	2	-28.61	5.33	15
Fscn1	1	25.57	23.65	4.67414
Mef2c	2	-20.6	8.06	8.34684
Nrp2	3	-7.48	-17.67	2.21997
Sqstm1	3	-7.72	-18.66	6.81585
Rbfox3	1	30.56	17.85	2.06732
Pla2g4a	4	-8.93	-16.36	2.11514
Atg5	4	-13.95	-6.11	3.7018
Rac1	4	-18.15	-0.03	1.75671
Pld2	5	6.02	-17.52	4.6617
Pten	1	25.16	21.85	2.63106
Kdm2a	4	-6.72	-6.57	1.8636
Ep300	4	-9.32	0.8	4.75503
Fbln5	1	23.6	12.63	4.17819
Ezh2	1	24.86	25.69	1.66095
Camk4	1	34.82	21.01	2.91311
Gria4	1	31.21	19.91	2.98047
