## Supplemental Table S7 for "Microglial ERK signaling is a critical regulator of pro-inflammatory immune responses in Alzheimer’s disease"

### Sheet: Sheet2
Supplemental Table S7. Human frontal cortex proteomics from AD, AD, AD/PD and control brains.
Gene	AD1	AD2	AD3	AD4	AD3	AD4	AD7	AD8	AD9	AD10	CTL1	CTL2	CTL3	CTL4	CTL3	CTL4	CTL7	CTL8	CTL9	CTL10	PD1	PD2	PD3	PD4	PD5	PD6	PD7	PD8	PD9	PD10	ADPD1	ADPD2	ADPD3	ADPD4	ADPD5	ADPD6	ADPD7	ADPD8	ADPD9	ADPD10	ADvCon_p	ADvCon_FC	neglog10p	log2FC
MAPK3	1.10372	1.25245	1.12759	0.899432	1.26102	1.10201	1.05449	1.13298	0.968675	0.771687	0.837687	0.971326	0.763396	0.831875	0.971407	0.954068	0.840645	0.811149	0.931024	0.786446	1.02924	0.945517	0.821741	1.12606	0.979893	0.972514	0.928009	1.06505	0.864157	0.772289	1.05119	1.00468	1.3146	1.11531	1.0083	1.43664	1.01269	1.00012	0.954217	1.04277	0.00185261	1.22704	2.73222	0.295184
MAPK1	1.06085	1.16857	0.956451	0.937551	1.17564	1.01222	1.05542	1.13919	1.03158	0.64702	0.881864	0.871345	0.82985	0.833085	0.911295	0.878277	0.88908	0.887791	0.975421	0.926988	0.917617	0.911002	0.929803	1.07199	0.890203	0.894441	0.919165	1.04231	0.995229	0.92409	1.09514	0.955431	1.10621	1.06126	1.02553	1.40341	1.03818	0.980046	0.986291	0.975542	0.0192648	1.14626	1.71524	0.196931
MAPK8IP3	1.01986	0.993678	0.91888	0.91719	0.927106	1.09035	0.886474	1.07479	0.898201	0.749119	1.01356	1.06565	1.04635	1.03404	1.0371	1.09996	1.14434	0.864305	0.969034	1.04691	0.960535	1.03479	1.03573	1.03308	0.994908	1.03245	0.90874	1.09247	1.00241	0.960134	0.962373	0.934577	0.972718	0.877595	1.02139	1.11451	0.951774	1.02268	0.974968	0.939366	0.0479583	0.918071	1.31914	-0.123322
MAPK10	0.937837	1.02884	0.958405	1.02824	0.815994	0.967317	0.935038	0.845718	0.874391	0.622896	1.13968	1.007	1.07079	1.04408	0.963247	1.01449	0.930931	0.974616	1.05606	0.953401	1.08653	1.01767	1.01622	0.884755	0.971388	1.02263	1.05737	1.08355	0.960913	1.10586	0.96995	0.967635	0.953826	0.809197	1.03316	0.915599	1.01609	1.00331	1.02045	1.01405	0.0165789	0.887771	1.78044	-0.17174
MAPK9	0.890292	1.06496	0.889157	0.956627	0.922025	1.17921	0.986363	0.884258	0.722022	0.918773	1.1837	0.946065	1.05181	1.01325	1.14911	1.06977	1.00497	0.93503	1.1065	1.19675	1.11147	1.02277	1.05181	1.03614	1.25581	1.19289	1.07252	1.08385	0.877256	0.949458	1.00967	1.01654	0.859036	0.862651	1.18331	1.12585	0.990559	1.00357	1.04513	0.981949	0.0189878	0.883338	1.72153	-0.178963
MAPK9	0.885712	1.06254	0.889157	0.956627	0.922025	1.17921	0.988206	0.884668	0.722022	0.918773	1.18188	0.952995	1.05181	1.01325	1.14911	1.06977	1.00549	0.929649	1.1065	1.19675	1.1174	1.01375	1.05181	1.03614	1.25581	1.19289	1.07543	1.08187	0.877256	0.949458	1.00458	1.01764	0.859036	0.862651	1.18331	1.12585	0.989303	1.00439	1.04513	0.981949	0.0184242	0.882872	1.73461	-0.179724
MAP2K4	0.853861	0.972251	0.98414	1.08763	0.903281	0.949665	0.960289	0.952518	0.959445	0.48776	1.15602	0.948298	0.999194	1.07446	0.98849	1.02113	1.07995	0.896073	1.16953	1.16039	0.97945	1.06767	1.075	1.0043	0.881292	1.05824	1.15116	1.10581	1.08951	1.16588	0.889136	0.898822	0.987903	0.876882	0.90603	1.028	0.978493	1.11342	1.0928	1.02375	0.0302915	0.868234	1.51868	-0.203845
MAP3K10	0.957876	1.0092	0.751918	0.925831	0.988372	0.697674	1.00877	0.839809	0.66055	0.611621	1.12566	0.983363	0.920716	1.0179	1.0814	1.25581	1.00526	0.944598	0.948012	0.880734	1.17805	0.990442	0.84399	1.02813	1.18992	1.21705	1.18075	1.13663	1.00306	0.960245	1.00071	0.950442	1.01279	0.85422	1.24806	1.18605	0.949611	1.0178	1.11315	0.929664	0.0106213	0.83157	1.97382	-0.26609
MAP4K3	0.921819	1.01663	0.973487	1.01292	0.978909	1.152	0.943851	0.806789	1.18441	0.610266	1.19629	1.04658	1.33243	1.16927	1.07491	1.22764	1.0854	1.03352	1.13308	1.26996	1.15359	0.893263	1.05914	0.817131	1.19418	1.23927	1.09095	0.992528	1.00951	1.13498	0.944829	0.993069	0.992522	0.973487	1.14327	0.946909	0.913962	0.925918	1.15589	0.895437	0.00451186	0.829893	2.34564	-0.269003
MAPK8	0.81053	0.981832	0.894563	1.01299	1.04408	1.06265	1.05325	0.865847	0.546296	0.574074	1.02039	1.06711	1.12789	1.00242	1.52668	1.31323	1.20789	1.1787	1.2037	0.824074	1.06415	0.965517	1.02267	0.934184	1.43852	1.43387	1.08653	1.02816	0.972222	1.27778	0.922506	1.02113	0.922738	0.811798	1.39675	1.20186	1.02458	1.04352	0.851852	0.555556	0.006515	0.771099	2.18609	-0.375013
MAP3K13	1.05793	1.13854	1.01763	0.785894	0.703242	0.977556	0.767932	0.839662	1.01124	0	1.42569	1.44081	0.942065	0.906801	1.2419	1.30673	0.995781	1.04958	1.64045	0.853933	1.41562	0.992443	0.811083	0.861461	1.34165	0.962594	1.06118	1.05485	0.898876	1.1236	1.07809	1.10831	0.780856	0.916877	1.29177	1.2818	0.908228	0.970464	1.1236	0.719101	0.0169612	0.703136	1.77054	-0.508125
MAP3K4	1.09389	1.06003	0.931689	0.994307	0.889597	0.963907	1.06412	1.00183	1.02027	0.966216	0.876347	0.932786	1.02657	0.872865	0.976645	0.955414	1.02585	1.0462	0.831081	0.817568	1.09903	0.97999	0.872865	0.724858	0.917197	0.96603	1.06778	1.06127	0.831081	1.04054	0.977937	1.04874	0.950664	0.903226	0.936306	1.12314	1.11785	1.01282	0.932432	1.08108	0.0763584	1.06671	1.11714	0.0931736
MAPK9	0.946372	1.0326	0.909091	0.956938	0.897401	1.17921	0.976765	0.886645	0.793651	1.00992	0.919033	0.864353	1.09774	1.06083	1.10397	1.06977	1.00809	0.944399	1.13492	1.21825	0.893796	1.05994	1.0745	1.08134	1.21067	1.14227	1.0801	1.10059	0.878968	0.974206	0.971609	0.914826	0.865345	0.866712	1.14911	1.1026	0.988939	1.00869	1.0754	1.00397	0.0949867	0.920089	1.02234	-0.120154
MAPKAPK2	0.950032	1.00443	1.0297	0.963696	1.23391	1.20251	0.959859	1.0662	1.07492	0.690554	0.913346	1.01708	0.831683	0.858086	1.09576	1.14286	1.02676	0.745775	0.7557	0.690554	0.960784	0.86148	0.970297	0.739274	0.725275	0.8854	0.85	0.838028	0.840391	0.664495	1.03858	1.03416	1.20132	1.15512	0.973312	1.00785	1.18204	0.68838	0.885993	1.03583	0.127952	1.12098	0.892955	0.16476
MAPK8IP1	0.837989	1.38547	1.45421	0.941392	0.732892	1.12141	0.901357	1.09864	0.808349	1.85199	1.16201	0.972067	0.937729	0.974359	0.830022	0.860927	1.03529	0.763801	0.941176	0.850095	1.43017	1.23464	1.07326	1.05128	0.701987	1.01545	1.08778	0.961086	0.944972	0.789374	1.17318	1.2514	1.19414	0.820513	0.975717	1.16556	0.823529	1.00814	0.857685	1.23719	0.141511	1.19365	0.84921	0.255375
MAP2K6	0.984328	1.04408	1.06619	1.17829	0.997734	1.08157	1.03295	1.04191	0.948141	0.625975	0.91639	0.878098	0.995826	0.971377	0.886707	0.960725	0.867239	0.971984	0.971088	0.830656	0.983556	0.988034	0.977937	1.15802	0.925227	0.999245	1.1353	1.06134	0.882974	0.956402	1.00409	0.911603	1.16995	1.09839	1.14577	1.07553	1.00814	1.09944	0.967416	1.00872	0.145401	1.0812	0.837434	0.11263
MAP2K5	1.03682	1.10817	1.12202	1.03448	1.04283	0.994413	0.917412	0.934245	0.697368	0.223684	1.05293	1.02647	1.22812	1.08488	1.07263	1.07263	1.00228	0.831492	1.22368	0.934211	0.787112	1.30955	1.18833	1.04775	1.20298	1.03911	1.00473	0.989304	0.710526	0.802632	0.98504	1.05178	1.26525	0.949602	1.08007	1.11732	0.908645	1.00193	0.907895	0.578947	0.146454	0.865341	0.834298	-0.20866
MAPK11	1.00831	1.05526	0.875203	0.927066	1.05667	1.14	1.06297	1.01557	0.789298	1.12375	0.936919	1.01222	1.09562	0.998379	1.38	1.18333	1.01219	1.04062	1.10368	1.0301	1.1022	0.922249	1.21556	0.722853	1.16	1.15333	1.00812	1.15708	0.628763	0.996656	1.01711	0.983863	0.988655	0.742301	1.22667	1.27	1.04536	1.11374	0.655518	0.849498	0.179775	0.931532	0.74527	-0.102323
MAPK14	1.26239	1.16618	0.94898	1.22449	0.866667	0.4	1.10955	0.967516	1.04859	0.746803	0.791545	0.972303	1.04082	0.693878	0.955556	0	0.979618	0.913376	0.86445	0.787724	0.944606	0.895044	0.734694	0.969388	0.777778	0.888889	0.916561	1.01401	0.895141	1.03836	1.21429	1.05539	0.918367	1.2551	1.4	0.733333	1.18025	0.93121	1.08951	1.0844	0.181379	1.21776	0.741413	0.284228
MAP2K7	0.969697	1.01571	0.68797	0.928571	0.665012	1.00744	0.930605	1.1637	0.822222	0.6	0.891134	1.17396	1.04887	0.966165	0.818859	0.808933	1.06228	0.990214	0.777778	1.14444	0.909091	1.17508	1.07143	0.996241	0.734491	0.818859	0.956406	0.900356	0.933333	0.788889	0.874299	0.989899	0.909774	0.853383	0.665012	0.699752	1.05516	1.01246	1.17778	0.9	0.234076	0.907907	0.630644	-0.139383
MAP3K12	1.01743	1.08344	1.06289	1.02589	0.786517	0.861423	0.673684	1.07368	0.916667	0.638889	0.867995	0.854296	1.17879	1.18372	1.34082	1.22846	0.785965	0.919298	1.48611	0.527778	1.19801	0.86924	0.97164	0.786683	1.37079	0.921348	0.961404	0.940351	1.75	1.26389	1.08468	1.01494	0.872996	1.06782	1.33333	1.33333	1.03158	1.2	1.38889	0.444444	0.262577	0.881162	0.580743	-0.18252
MAP2K3	0.992652	1.08083	1.9759	1.27711	1.17333	1.58667	1.33414	1.28087	0	0	0.932936	0.862245	1.66265	0.385542	1.17333	0.84	0.864407	1.10169	0	0	1.01702	0.986885	0.939759	1.95181	0.786667	0.946667	1.04116	0.830508	0	0	1.02111	0.935727	0.409639	1.68675	0.973333	1.41333	1.33172	1.16465	0	0	0.279622	1.36799	0.553428	0.452055
MAP3K7	1.09159	0.964464	1.10294	1.14412	0.586081	1.01099	1.02608	0.961391	0.742915	0.876518	0.973974	0.911912	1.13824	1.22353	1.15018	0.849817	1.02729	1.00222	0.860324	1.06883	0.968468	1.03453	1.23235	0.985294	1.08425	1.15751	1.03254	1.00182	1.01417	0.751012	1.00751	1.04454	0.914706	1.05882	0.593407	0.644689	1.05357	1.00222	1.00202	1.00202	0.316808	0.931491	0.499203	-0.102387
MAP4K4	0.930307	1.04253	0.92437	0.764706	1.3913	1.21922	0.918822	1.01695	1.09322	0.780287	1.19264	0.974982	0.857143	0.915966	0.972082	1.19542	1.33988	0.856378	1.09405	1.3232	1.11151	1.0168	0.92437	0.672269	1.10023	1.15698	1.11508	1.16503	0.960986	1.09158	0.929593	0.977841	0.857143	0.983193	0.989474	1.05904	1.0223	1.07939	1.10965	0.937988	0.455483	0.940307	0.341528	-0.0887964
MAP2K2	0.979407	1.05135	0.896006	0.92841	0.997422	1.02729	0.960637	1.05561	0.946404	0.775441	0.950941	1.07085	1.00038	0.95893	0.989042	0.944349	1.03365	0.929712	1.03935	0.91384	0.827798	1.03477	1.02298	1.02336	0.87688	0.972497	0.993633	0.947464	1.08684	0.937585	0.913821	0.991085	1.02524	0.951771	1.02492	1.03073	0.987109	0.98391	1.02714	1.08277	0.503388	0.978327	0.298097	-0.0316111
MAP3K5	1.04581	1.08507	0.923077	0.978764	1.01969	0.974434	0.921938	1.01044	1.11111	0.516432	0.759594	0.875906	0.939594	0.909863	0.848663	1.00147	0.918759	1.02561	1.04382	0.86698	0.972896	0.946828	0.996697	1.00047	0.979724	0.960329	0.985804	0.959217	1.00313	0.949139	1.0087	0.957332	0.988674	1.08778	0.983838	1.10491	1.04606	0.992522	1.11111	1.08451	0.515302	1.04314	0.287938	0.0609386
MAP3K7	1.09563	0.960838	1.02564	0.94359	0.791878	1.12183	1.02608	0.961391	1.12174	0.986069	0.974954	0.925774	1.17802	1.11941	1.13452	0.979695	1.02729	1.00222	0.887947	1.08661	0.970401	1.01184	1.08278	1.10037	1.32741	1.19797	1.03254	1.00182	1.00545	0.852816	1.00956	1.03597	1.14872	1.02857	1.1599	0.992386	1.05357	1.00222	0.989703	1.09025	0.526319	0.972687	0.278751	-0.0399517
MAP4K2	0.986908	0.981902	1.15248	1.09307	0.955056	0.898876	0.959184	1.03278	1.29114	0.886076	0.932229	1.09549	1.12475	1.07327	0.932584	0.797753	1.09276	0.972171	1.24051	1.34177	1.06084	1.16365	0.891089	0.90297	0.870787	0.949438	0.738404	1.11255	0.924051	1.3038	1.0077	0.933	0.930693	0.863366	0.988764	1.28652	0.898578	1.00309	1.29114	1.02532	0.573924	0.965498	0.241145	-0.0506544
MAP2K1	0.92543	1.04828	0.906172	0.976069	0.989336	0.958653	1.03567	0.99618	0.942476	0.959775	0.938227	0.939333	1.01469	0.991707	1.00225	0.943312	0.942284	0.983503	1.04116	1.01063	0.988688	1.04139	1.04158	1.12925	0.924415	0.993452	1.02677	1.07355	1.03397	1.00719	0.932887	0.84612	1.07108	1.02097	1.03798	1.18709	0.967138	1.00206	1.01876	1.07972	0.71478	0.992959	0.145828	-0.0101936
MAP4K4	0.928571	1.04762	0.958804	1.04571	1.35299	1.20513	0.869262	1.20546	1.09322	0.780287	1.19015	0.99537	1.0237	1.07336	0.968376	1.17436	1.04174	0.771716	1.09405	1.3232	1.09689	0.996032	0.944131	0.791761	1.08803	1.1453	0.879058	0.967224	0.960986	1.09158	0.932209	0.960979	1.05926	1.08634	0.982906	1.06325	0.851753	0.872284	1.10965	0.937988	0.817398	0.984144	0.0875665	-0.0230585
MAPK4	1.35866	1.55623	0.932642	0.829016	1.1345	0.865497	1.20896	1.23474	1.33562	0.328767	1.12766	1.15805	1.26425	1.19171	1.00585	0.795322	1.12619	1.02035	1.28082	1.03425	0.510638	1.26444	0.414508	0.92228	0.467836	1.1345	0.865672	1.01628	0.90411	0.972603	1.06079	1.13982	1.36788	0.984456	1.06433	1.83626	1.10041	1.16554	0.958904	0.753425	0.856569	0.980024	0.0672374	-0.029111
MAP4K4	0.932839	1.04705	0.97495	1.05805	1.35299	1.20513	0	0	1.13435	0.817757	1.14833	1.0085	1.01352	1.08827	0.968376	1.17436	0	0	1.08762	1.26752	1.08488	0.948881	0.934791	0.833797	1.08803	1.1453	0	0	1.00467	0.955607	0.935951	0.974261	0.99841	1.066	0.982906	1.06325	0	0	1.1028	1.04556	0.91304	0.973348	0.0395101	-0.0389731
MAPK12	1.01444	1.09479	0.883721	0.651163	1.07317	1.6748	0.942043	0.825147	0	0.507937	0.906466	1.06842	0.984496	0.930233	0.95935	0.97561	0.830059	0.913556	0	1.07937	1.12743	0.995606	0.527132	0.976744	0.601626	0.617886	0.833988	0.943026	0.539683	0.507937	1.1199	1.08223	0.705426	0.968992	0.845528	1.08943	0.97446	0.949902	1.20635	0.571429	0.990876	1.00227	0.00398072	0.0032742
