## Supplemental Table S8 for "Microglial ERK signaling is a critical regulator of pro-inflammatory immune responses in Alzheimer’s disease"

### Sheet: Sheet1
Supplemental Table S8. Differentially expressed ERK, JNK, and p38 phosphopeptides from human frontal cortex samples.
GeneSymbol	Sequence	ID_Phosphosite(s)	MAPKCascade	Con	Con	Con	Con	Con	Con	Asym	Asym	Asym	Asym	Asym	Asym	AD	AD	AD	AD	AD	AD	ADvsCon_p	ADvsCon_FC	AsymvsCon_p	AsymvsCon_FC	ADvsAsym_p	ADvsAsym_FC
ARAF	QQFYHSVQDLSGGSR	P10398 1xPhospho [S157(100)]	erk	0.993887	1.26541	0.912379	0.641677	0.762389	1.00635	0.962303	1.14315	1.05502	0.898348	1.29225	1.55019	1.32145	0.818645	1.23943	1.99365	1.4028	1.34943	0.0381741	1.45562	0.126516	1.04028	0.289999	1.17738
BRAF	AGFQTEDFSLYACASPK	H7C560 1xPhospho [S358(100)]; P15056 1xPhospho [S750(100)]	erk	0.889182	0.509235	0.902375	0.530626	0.926674	0.72543	1.02287	0.739666	1.41601	0.927479	0.838127	0.966411	1.26121	1.05629	1.68602	1.03154	1.36334	0.756824	0.0150034	1.59589	0.0817068	0.866173	0.228451	1.21058
BRAF	SASEPSLNR	H7C560 1xPhospho [S337(100)]; P15056 1xPhospho [S729(100)]	erk	1.18853	0.880389	1.13596	1.04583	1.05947	1.06924	1.19737	0.939572	1.09907	1.33314	0.923143	0.890246	0.813553	1.0443	0.854606	0.733515	0.924292	1.04655	0.0377776	0.849108	0.995183	1.0635	0.100297	0.848693
BRAF	SASEPSLNR	H7C560 1xPhospho [S337(100)]; P15056 1xPhospho [S729(100)]	erk	1.19877	0.956068	1.19444	1.22605	1.10928	1.06486	1.25213	0.995685	1.12971	1.34411	1.03564	1.03428	0.776843	0.997676	0.777546	0.779877	0.90394	0.993314	0.00192429	0.774757	0.922863	1.12842	0.00465457	0.769956
BRAF	TPIQAGGYGEFAAFK	H7C560 1xPhospho [T361(100)]	erk	0.634483	0.723153	0.930049	0.612949	0.60121	0.623266	0.75665	0.84335	0.715271	1.23479	1.18463	1.34792	0.729064	0.386207	0.788177	1.21736	1.44895	0.697972	0.277736	1.27699	0.0242267	0.850644	0.498083	0.866031
MAP2K1	KLEELELDEQQR		erk	1.35793	1.0374	1.40167	1.18894	1.19753	1.1457	1.10064	1.00361	1.2518	1.26467	0.902108	0.864241	0.92983	1.21773	0.985562	0.798711	0.829059	0.996106	0.00996533	0.785492	0.109048	1.14302	0.284856	0.901352
MAP2K2	LNQPGTPTRTAV	P36507 1xPhospho [T394(100)]	erk	0.924899	1.09278	0.66807	0.615126	0.891979	0.747441	0.723225	0.944056	0.795748	1.33231	1.0301	1.04599	0.970896	0.741961	1.39393	1.13461	1.22597	1.14072	0.0389208	1.33759	0.204961	0.900978	0.355641	1.12546
MAP2K2	LNQPGTPTR	P36507 1xPhospho [T394(100)]	erk	0.72152	0.755967	0.977604	0.737612	0.945394	0.728397	0.731401	0.817847	0.681727	1.18599	0.871139	0.87429	0.937732	0.705556	1.18936	1.0923	1.25091	0.973336	0.0458587	1.26358	0.582229	0.835741	0.15968	1.19115
MAP2K7	LLEHSFIK	O14733 1xPhospho [S378(100)]	jnk	0.558643	0.916895	0.568819	0.623167	0.532625	0.42678	0.605088	0.670841	0.783823	2.11732	1.36599	1.74368	0.869667	0.570385	0.821396	2.14772	1.34113	0.845271	0.0689967	1.8185	0.0441955	0.909473	0.746424	0.905145
MAP3K10	TPSDGALGQR	Q02779 1xPhospho [S830(100)]	jnk	0.870342	1.092	0.907609	0.496281	0.710946	0.614949	0.882117	1.04076	0.953675	0.732908	1.37017	1.87744	0.955875	0.723214	1.294	1.58626	1.40205	0.989373	0.0389837	1.48137	0.0898651	0.962433	0.943662	1.01366
MAP3K10	GRTWGPSSTLQK	Q02779 1xPhospho [T558(100)]	jnk	1.07868	0.929749	1.29052	1.2843	1.19544	1.26174	1.24591	1.07664	1.10846	0.325046	0.89802	0.854972	0.925536	1.01664	0.947621	0.916667	0.904696	1.04052	0.00658973	0.816949	0.108089	1.04579	0.769478	1.04404
MAP3K10	QWSSSAPNLGK	Q02779 1xPhospho [S589(100)]	jnk	1.16571	0.938999	1.21899	1.34737	1.15427	1.21349	1.25767	1.11382	1.23703	0.515492	0.950843	1.0604	0.84006	1.28203	0.836991	0.734998	0.80468	0.821545	0.0147219	0.755852	0.253108	1.09784	0.34696	0.86717
MAP3K12	DLTPTQCVLR	Q12852-2 1xPhospho [T43(100)]	jnk	0.616121	0.521073	0.486148	0.393902	0.810671	0.496681	0.558355	0.635279	1.02122	0.669781	0.754364	0.969019	1.21073	0.745948	1.32862	1.54709	1.69363	0.921318	0.00151183	2.24007	0.0512959	0.661051	0.0174167	1.61617
MAP3K12	GDTPPSEGSAPGSTSPDSPGGAK	Q12852-2 1xPhospho [S690(100)]; Q12852 1xPhospho [S657(100)]	jnk	1.11614	0.86366	1.11475	1.29976	1.10368	1.02496	1.11858	0.916594	1.38255	0.961378	0.837195	0.951575	0.81386	1.00818	0.852168	0.789067	0.935235	1.05912	0.0356605	0.836682	0.563201	1.05757	0.226189	0.884849
MAP3K12	NVPQKLSPHSK	Q12852-2 1xPhospho [S533(100)]; Q12852 1xPhospho [S500(100)]	jnk	0.912226	1.00157	0.722571	0.805523	0.953198	0.810756	0.924765	0.985893	0.862069	1.22326	1.23198	1.53314	1.09091	0.768025	0.700627	1.22413	0.960174	1.15	0.2623	1.13216	0.0421239	0.997245	0.306794	0.871732
MAP3K12	GATGGAGDPGSPPPARGDTPPSEGSAPGSTSPDSPGGAK	Q12852-2 2xPhospho [T675(96.4); S685(96)]; Q12852 2xPhospho [T642(96.4); S652(96)]	jnk	1.30841	0.809969	1.24611	1.5218	1.36063	1.21797	1.38629	1.23053	1.2866	1.08058	0.845443	0.840159	0.928349	0.610592	0.809969	0.668428	0.620872	0.929987	0.00178877	0.611958	0.350584	1.17787	0.0106809	0.684927
MAP3K2	RLSIIGPTSR	Q9Y2U5 1xPhospho [S153(100)]	p38 jnk nfkb	0.581423	0.852232	0.759349	0.716239	0.692308	0.839316	0.584439	0.759349	0.962606	0.805128	0.863248	0.882051	1.06393	0.615199	1.43969	1.6359	1.42393	1.57094	0.00694358	1.74506	0.326762	0.774807	0.0158793	1.59561
MAP3K2	RTQGTSLR		p38 jnk nfkb	0.6452	0.832439	0.821705	0.510658	0.544949	1.03429	0.92427	1.65772	1.35242	0.658017	1.12326	1.43559	1.34764	0.474657	0.855098	1.7646	1.18536	1.2354	0.0633153	1.56354	0.0218686	0.96171	0.840781	0.959655
MAP3K5	GRGSSVGGGSR		p38 jnk	0.526177	0.963977	0.373199	0.242135	0.429594	0.413105	0.327089	0.669789	0.394092	1.47928	1.00803	0.987633	1.39385	0.416907	1.57517	2.31504	1.63246	1.25928	0.0060824	2.91457	0.149208	0.651175	0.0714091	1.7659
MAP3K5	GSSVGGGSR	Q99683 1xPhospho [S83(100)]	p38 jnk	0.525626	1.14348	0.254592	0.198103	0.453961	0.422882	0.341169	0.70957	0.410019	1.82074	1.07788	1.25555	1.21824	0.42492	1.29274	2.50817	1.33643	1.34353	0.0187912	2.70923	0.135287	0.717798	0.267491	1.44686
MAP3K5	DHGASWFK	Q99683 1xPhospho [S417(100)]	p38 jnk	0.472207	1.08581	0.553697	0.334667	0.426667	0.723111	0.362115	0.731247	0.549919	1.81733	1.11689	1.08222	0.982191	0.32218	1.38748	2.46356	1.40533	1.15467	0.0490583	2.14546	0.181545	0.771323	0.35845	1.36321
MAP3K5	GSSVGGGSRR	Q99683 1xPhospho [S88(100)]	p38 jnk	0.485822	0.967864	0.536862	0.431271	0.702749	0.774914	0.390359	1.03214	0.57656	1.44502	1.09278	0.805842	1.07183	0.263705	1.2845	1.35911	1.25601	1.2921	0.0427442	1.67388	0.202127	0.770182	0.410653	1.22172
MAP3K6	SRSPSSPR	O95382 1xPhospho [S914(100)]	jnk	0.56681	0.788075	0.295977	0.456592	0.69582	0.94791	0.522989	0.936782	0.497126	1.21543	0.820579	1.26559	1.56034	0.462644	0.9375	1.82894	1.39421	1.37106	0.0165651	2.01395	0.159091	0.750807	0.141679	1.43666
MAP3K7	SSSPSVR	O43318 1xPhospho [S461(100)]	jnk nfkb	0.480872	1.06637	0.603983	0.514483	0.607024	0.773648	0.285757	0.731454	0.480421	0.646245	1.14227	1.24891	1.11372	0.389929	2.15814	1.63471	1.20713	1.05947	0.0467704	1.8691	0.654914	0.71512	0.109136	1.66769
MAP3K7	RRSIQDLTVTGTEPGQVSSR	O43318 1xPhospho [S439(100)]	jnk nfkb	0.723601	0.858627	0.904789	0.608961	0.669012	0.79756	0.530871	1.01327	0.727063	0.819611	1.07155	1.07342	0.930179	0.530871	1.33987	1.37462	1.42247	1.04387	0.041221	1.45574	0.291806	0.816528	0.189922	1.26855
MAP3K7	SIQDLTVTGTEPGQVSSR	O43318 1xPhospho [S439(100)]	jnk nfkb	0.590909	0.871973	0.877928	0.709091	0.806061	0.888414	0.611155	0.979754	0.860857	0.931551	1.03458	0.968984	0.906312	0.620683	1.29317	1.20891	1.22068	1.07594	0.0433108	1.3333	0.203412	0.844271	0.22257	1.17428
MAP3K9	SSPPASPTIIPR	P80192 1xPhospho [S548(99.1)]	jnk	1.34604	0.993055	1.1561	1.29992	1.00273	1.22699	1.42451	1.04313	1.04419	1.2588	0.867791	0.842731	0.712434	0.998983	0.718185	0.872932	0.826667	1.01269	0.00306273	0.731958	0.430642	1.1255	0.0625432	0.793361
MAP3K9	RSTSPPSR	P80192 1xPhospho [S809(98.7)]	jnk	1.37666	1.15487	1.12512	1.52007	1.00854	1.16311	1.27514	1.17944	0.975752	1.41076	0.914603	0.899231	0.761073	1.04235	0.737148	0.675491	0.699402	0.737831	0.000754222	0.633243	0.339798	1.16694	0.00850759	0.699227
MAP4K4	TTSRSPVLSR	O95819 1xPhospho [S631(100)]; G5E948 1xPhospho [S623(100)]; E7ESS2 1xPhospho [S600(100)]	jnk	0.443917	0.973175	0.79549	0.576858	0.563951	0.77727	0.754184	1.04237	0.776973	0.536883	1.3457	1.56727	1.22611	0.52724	1.35347	1.28762	1.34875	1.12611	0.0127381	1.663	0.107623	0.84617	0.507381	1.14044
MAP4K4	GSVVNVNPTNTRPQSDTPEIR	O95819 1xPhospho [S900(100)]; G5E948 1xPhospho [S896(100)]; E7ESS2 1xPhospho [S934(100)]	jnk	0.743692	0.93948	0.925062	0.483358	0.529135	0.85997	0.656801	0.937962	0.715614	1.05407	0.984908	1.17681	1.11781	0.619237	1.17245	1.75452	1.21099	1.07606	0.0349964	1.55134	0.161276	0.833906	0.190276	1.25785
MAP4K4	TTSRSPVLSR	O95819 2xPhospho [S631(99.1); T/S]; G5E948 2xPhospho [S623(99.1); T/S]; E7ESS2 2xPhospho [S600(99.1); T/S]	jnk	0.896267	1.19528	0.748134	0.691332	0.546247	0.814482	0.731434	0.906287	0.742043	0.560518	1.17521	1.63399	1.28585	0.818075	1.178	1.69186	1.17944	1.10174	0.0231305	1.4831	0.453083	0.886769	0.232276	1.26185
MAP4K4	SEGSPSQR	O95819 1xPhospho [S715(100)]; G5E948 1xPhospho [S708(100)]; E7ESS2 1xPhospho [S685(100)]	jnk	0.585661	0.99386	0.639136	0.513867	1.022	0.837743	0.768073	1.11289	0.721925	0.575072	1.29264	1.62066	1.16003	0.68469	1.01882	1.2853	1.07109	1.28785	0.0310731	1.41712	0.207033	0.890293	0.717763	1.06838
MAP4K4	NSTSSIEPR	G5E948 1xPhospho [S648(100)]; E7ESS2 1xPhospho [S625(100)]	jnk	0.74689	0.910306	1.13612	0.468161	0.533485	0.769211	1.08301	1.24048	1.10678	0.724395	1.00063	1.14014	1.02173	0.955989	0.911421	2.15268	1.20471	1.05406	0.0611231	1.59954	0.0416663	0.904968	0.432551	1.15966
MAP4K4	AASSLNLSNGETESVK	O95819 1xPhospho [S805(100)]; G5E948 1xPhospho [S801(100)]; E7ESS2 1xPhospho [S775(100)]	jnk	1.09602	0.923137	1.25681	1.44024	1.09462	1.11155	1.108	1.01881	1.12853	1.27789	1.13446	0.905378	0.932469	0.953293	0.924905	0.732072	0.944223	1.02789	0.0172626	0.796669	0.523393	1.12462	0.0218609	0.839007
MAP4K4	QTQSASSTLQK	O95819 1xPhospho [S842(100)]; G5E948 1xPhospho [S838(100)]	jnk	0.218274	0.761421	0.152284	0.739653	0.648865	1.02059	0.543147	1.75888	1.13452	1.17335	1.17251	1.29309	1.52538	0.119289	0.507614	1.27749	1.01904	1.0962	0.215817	1.56591	0.0187352	0.884716	0.357929	0.783692
MAP4K4	VTDYSSSSEESGTTDEEDDDVEQEGADESTSGPEDTR		jnk	1.43303	1.02018	1.01651	2.14053	1.31976	1.24033	1.96697	0.792661	1.48073	1.66191	0.676171	0.755601	0.442202	1.7211	0.379817	0.415479	0.600815	0.698574	0.0356433	0.521152	0.631339	1.29203	0.125267	0.580578
MAPK1	LFPNADSK	P28482 1xPhospho [S284(100)]	erk	1.02162	0.746674	0.980783	0.790613	0.798612	0.86578	0.861696	0.871212	1.25323	0.59393	0.981649	0.609575	1.08629	1.26959	1.29749	0.982708	0.958711	1.0894	0.00733633	1.28441	0.96146	0.864615	0.0548184	1.29255
MAPK1	APEIMLNSK	P28482 1xPhospho [S202(100)]; P27361 1xPhospho [S219(100)]	erk	1.02415	0.826981	0.87727	0.888136	0.909322	1.00819	0.856915	0.745161	1.10876	0.862712	0.935876	0.706497	0.99541	1.13271	1.13391	1.07203	0.999153	1.18898	0.0044938	1.17856	0.446138	0.895831	0.00877093	1.25044
MAPK10	TAGTSFMMTPYVVTR	H0Y9H3 1xPhospho [T134(100)]; P45983-2 1xPhospho [T183(100)]	jnk	1.08929	1.08225	1.17587	0.921458	1.1864	1.08719	0.806277	1.00812	0.926948	0.608042	0.809846	0.945885	0.91829	0.911255	1.36959	1.10109	1.10635	0.914318	0.666875	0.966137	0.00656383	0.97063	0.0565075	1.23815
MAPK14	HTDDEMTGYVATR	Q16539 1xPhospho [Y182(99.1)]	p38	0.446851	0.726545	0.719247	0.81982	0.858859	0.738739	0.735727	1.23273	0.84638	0.744745	0.915916	1.11411	1.15715	0.6505	1.2751	1.38589	1.2958	1.18018	0.00486779	1.61126	0.0619467	0.824972	0.125519	1.24242
MAPK14	HTDDEMTGYVATR	Q16539 1xPhospho [T180(100)]	p38	0.837661	0.908304	0.790175	0.512658	0.787523	0.717902	0.754152	0.869708	0.627368	1.6085	0.887884	0.81736	0.830409	0.864094	1.28398	1.21067	1.12749	1.21157	0.00666895	1.43344	0.293833	0.843266	0.345177	1.17309
MAPK4	GYLSEGLVTK	P31152 1xPhospho [S186(100)]	erk	1.08603	0.982037	0.568841	1.00286	0.775735	0.8125	1.06384	0.974474	0.992885	1.31046	1.0098	1.14011	1.2155	0.989899	0.595313	1.20302	0.952614	1.02655	0.320262	1.1444	0.047324	0.976632	0.441079	0.921642
RAF1	AAHTEDINACTLTTSPR	P04049 1xPhospho [T640(98.2)]	erk	1.19391	0.960665	0.988366	0.725071	1.18234	1.00712	0.930748	0.813296	1.07978	0.508547	0.760684	0.920228	0.98615	0.956233	1.02604	1.19658	1.04131	1.36895	0.385848	1.08548	0.131381	0.922562	0.0289334	1.31157
RAF1	STSTPNVHMVSTTLPVDSR		erk	1.08047	0.901928	0.974853	0.861538	1.06813	0.874725	0.857502	0.879296	0.855826	0.632967	1.04762	0.927473	0.901928	0.946354	1.02431	1.08132	1.01099	1.20293	0.274965	1.0705	0.198378	0.913527	0.0444751	1.18597
RPS6KA2	GFSFVASSLIQEPSQQDLHK	Q15349-2 1xPhospho [S402(100)]	erk	0.35277	0.781341	0.597668	0.486631	0.509091	0.60762	0.696793	0.965015	0.574344	1.23797	1.10214	1.02152	1.15452	0.501458	1.17493	2.56618	1.17741	0.900936	0.0391107	2.24142	0.00960083	0.744409	0.325611	1.33543
RPS6KA2	EDIGVGSYSVCK	Q15349-2 1xPhospho [S452(100)]; P51812 1xPhospho [S434(100)]	erk	0.356784	0.651591	0.505863	0.539528	0.565708	0.709959	0.432161	0.912898	0.901173	1.14271	0.841376	1.02259	1.46566	0.328308	1.0201	2.79928	1.14322	1.01129	0.0550168	2.33309	0.0160063	0.715195	0.260103	1.47878
RPS6KA3	NSIQFTDGYEVK	P51812 1xPhospho [S415(100)]	erk	1.44083	1.06985	0.984401	1.25515	0.820932	1.05872	0.998983	0.861309	0.809088	1.74154	0.933276	0.738135	0.842319	1.00203	0.726687	0.986417	0.858596	0.904703	0.0494108	0.802541	0.611981	1.05935	0.434583	0.874789
RPS6KA4	RGSPAPANPGR	O75676 1xPhospho [S745(100)]	erk	0.671943	0.959408	0.705642	0.693197	1.08163	0.651701	1.03344	1.07225	0.986469	0.37619	1.03061	0.854422	1.29895	1.16722	1.10135	1.21156	0.940136	1.09932	0.00320908	1.43141	0.468784	0.843076	0.0665764	1.27369
RPS6KA4	SSPPLRTPDVLESSGPAVR	O75676 1xPhospho [T687(100)]	erk	0.835	1.0675	0.965	0.892802	1.03135	0.805728	0.8425	0.875	0.7325	0.714396	1.01432	0.991099	1.035	0.765	1.06	1.20859	1.25155	1.12268	0.119417	1.15104	0.313388	0.897266	0.0352825	1.24624
RPS6KA4	SSPPLRTPDVLESSGPAVR	O75676 2xPhospho [S682(98.2); T687(100)]	erk	1.26439	1.23474	1.17998	0.894794	1.03339	0.828725	0.869899	0.973491	0.913498	1.21005	0.994614	0.918492	1.18626	0.923962	1.27067	1.29767	1.12747	1.18779	0.338387	1.08667	0.325316	1.02634	0.0303752	1.18941
RPS6KA5	KTSTSTETR	O75582 1xPhospho [S750(100)]	erk	0.435825	1.32636	0.245981	0.388889	0.644636	0.56705	0.434294	0.893085	0.609339	0.658046	1.16954	0.611111	1.30748	1.07783	1.79434	1.98659	1.11686	0.987548	0.00702346	2.29183	0.513741	0.665346	0.00879045	1.89025
TAOK1	TASLVTR	Q7L7X3 1xPhospho [S445(100)]	p38	0.104279	1.10674	0.320708	0.321372	0.363737	0.615239	0.425971	1.08411	0.74668	1.25087	1.589	2.03162	1.01918	0.179046	1.21987	1.98324	1.33212	0.873064	0.049177	2.33275	0.026578	0.830027	0.801912	0.92681
TAOK1	ASDPQSPPQVSR	Q7L7X3 1xPhospho [S421(100)]	p38	0.97848	0.92046	1.33308	1.12902	1.06691	0.974599	1.18384	1.07578	1.12914	1.38641	0.989638	0.995382	0.862253	1.03225	0.902014	0.805376	0.88827	1.00953	0.0598159	0.858986	0.503993	1.09689	0.0134789	0.813543
TAOK1	EQMSGYK	Q7L7X3 1xPhospho [S465(100)]; Q9H2K8 1xPhospho [S462(100)]	p38	0.786254	1.13897	1.18051	1.07447	0.898517	1.19563	1.14955	0.858761	1.17069	0.816237	1.22311	1.02279	0.891994	0.808157	0.740181	0.857143	0.720062	0.799532	0.00778969	0.767739	0.955823	1.04296	0.00988576	0.771825
TAOK1	QLMTLENK	Q7L7X3 1xPhospho [T480(100)]	p38	1.32478	1.08842	1.14224	1.3398	1.14328	1.30286	1.30205	1.02485	1.20917	1.06443	0.929851	0.999627	0.929224	1.18363	0.720327	0.754851	0.81194	0.924378	0.00220538	0.725253	0.0930898	1.15595	0.048429	0.815371
TAOK2	IRTESQHER	Q9UL54-2 1xPhospho [S853(100)]	p38	0.589393	0.980629	0.825659	0.908825	0.644564	0.590931	1.12607	0.866307	0.939981	2.28376	1.0785	1.35056	0.721499	0.451572	0.669419	1.39249	0.787908	0.664066	0.871965	1.03237	0.043715	1.01543	0.0769046	0.61306
TAOK2	QIQEHEQDSALR	Q9UL54 1xPhospho [S486(100)]; Q9UL54-2 1xPhospho [S486(100)]	p38	0.935291	1.13294	0.838611	1.15454	1.06013	0.782922	0.896742	0.892764	0.782928	1.31028	1.14432	1.42874	0.805568	0.657488	0.769466	0.993385	0.895971	0.754059	0.056705	0.82581	0.473503	1.03002	0.0467878	0.755283
