## Supplemental Table S9 for "Microglial ERK signaling is a critical regulator of pro-inflammatory immune responses in Alzheimer’s disease"

### Sheet: Sheet1
Supplemental Table S9. Upstream regulators of differentially expressed MAPK phosphopeptides in AD.
HGNC ID (gene)	Gene Symbol	Gene name	Chromosome	WGCNAModule	Module_Kme	Selected
HGNC:905	AXL	AXL receptor tyrosine kinase	19q13.2	yellow	0.9043	1
HGNC:2433	CSF1R	colony stimulating factor 1 receptor	5q32	blue	0.8298	1
HGNC:7027	MERTK	MER proto-oncogene, tyrosine kinase	2q13	black	0.804	1
HGNC:10481	RYK	receptor like tyrosine kinase	3q22.2	tan	0.7685	1
HGNC:3763	FLT1	fms related tyrosine kinase 1	13q12.3	yellow	0.7342	1
HGNC:5465	IGF1R	insulin like growth factor 1 receptor	15q26.3	yellow	0.5375	1
HGNC:9618	PTK7	protein tyrosine kinase 7 (inactive)	6p21.1	pink	0.7768
HGNC:3690	FGFR3	fibroblast growth factor receptor 3	4p16.3	lightcyan	0.7089
HGNC:8803	PDGFRA	platelet derived growth factor receptor alpha	4q12	lightcyan	0.6781
HGNC:6342	KIT	KIT proto-oncogene, receptor tyrosine kinase	4q12	salmon	0.6127
HGNC:6091	INSR	insulin receptor	19p13.2	brown	0.596
HGNC:3689	FGFR2	fibroblast growth factor receptor 2	10q26.13	tan	0.5884
HGNC:10261	ROS1	ROS proto-oncogene 1, receptor tyrosine kinase	6q22.1	grey	0.5883
HGNC:6093	INSRR	insulin receptor related receptor	1q23.1	magenta	0.5812
HGNC:3767	FLT4	fms related tyrosine kinase 4	5q35.3	midnightblue	0.5757
HGNC:427	ALK	ALK receptor tyrosine kinase	2p23.2-p23.1	turquoise	0.5756
HGNC:10257	ROR2	receptor tyrosine kinase like orphan receptor 2	9q22.31	grey	0.5638
HGNC:2730	DDR1	discoidin domain receptor tyrosine kinase 1	6p21.33	salmon	0.5534
HGNC:7029	MET	MET proto-oncogene, receptor tyrosine kinase	7q31	green	0.55
HGNC:8031	NTRK1	neurotrophic receptor tyrosine kinase 1	1q23.1	turquoise	0.5477
HGNC:2731	DDR2	discoidin domain receptor tyrosine kinase 2	1q23.3	pink	0.5302
HGNC:9967	RET	ret proto-oncogene	10q11.21	green	0.521
HGNC:19295	LMTK3	lemur tyrosine kinase 3	19q13.33	salmon	0.5207
HGNC:3691	FGFR4	fibroblast growth factor receptor 4	5q35.2	grey	0.4948
HGNC:12446	TYRO3	TYRO3 protein tyrosine kinase	15q15.1	grey	0.4923
HGNC:6721	LTK	leukocyte receptor tyrosine kinase	15q15.1	turquoise	0.4745
HGNC:8033	NTRK3	neurotrophic receptor tyrosine kinase 3	15q25.3	pink	0.4661
HGNC:11809	TIE1	tyrosine kinase with immunoglobulin like and EGF like domains 1	1p34.2	green	0.4481
HGNC:10256	ROR1	receptor tyrosine kinase like orphan receptor 1	1p31.3	brown	0.3742
HGNC:21	AATK	apoptosis associated tyrosine kinase	17q25.3	blue	0.3659
HGNC:8804	PDGFRB	platelet derived growth factor receptor beta	5q32	brown	0.3537
HGNC:18889	STYK1	serine/threonine/tyrosine kinase 1	12p13.2	green	0.3439
HGNC:3688	FGFR1	fibroblast growth factor receptor 1	8p11.23	blue	0.3379
HGNC:11724	TEK	TEK receptor tyrosine kinase	9p21.2	brown	0.3377
HGNC:3765	FLT3	fms related tyrosine kinase 3	13q12.2	turquoise	0.3213
HGNC:17880	LMTK2	lemur tyrosine kinase 2	7q21.3	grey	0.2655
HGNC:6307	KDR	kinase insert domain receptor	4q12	grey	0.1968
HGNC:7381	MST1R	macrophage stimulating 1 receptor	3p21.31	grey	0.1663
HGNC:7525	MUSK	muscle associated receptor tyrosine kinase	9q31.3	grey	0.1531
HGNC:8032	NTRK2	neurotrophic receptor tyrosine kinase 2	9q21.33	grey	-0.1943
